# Detection of human unannotated microproteins by mass spectrometry-based proteomics: a community assessment

**DOI:** 10.1101/2025.02.19.639069

**Authors:** Aaron Wacholder, Eric W. Deutsch, Leron W. Kok, Jip T. van Dinter, Jiwon Lee, James C. Wright, Sebastien Leblanc, Ayodya H Jayatissa, Kevin Jiang, Ihor Arefiev, Kevin Cao, Francis Bourassa, Felix-Antoine Trifiro, Michal Bassani-Sternberg, Pavel V. Baranov, Annelies Bogaert, Sonia Chothani, Ivo Fierro-Monti, Daria Fijalkowska, Kris Gevaert, Norbert Hubner, Jonathan M. Mudge, Jorge Ruiz-Orera, Jana Schulz, Juan Antonio Vizcaíno, John R Prensner, Marie A. Brunet, Thomas F. Martinez, Sarah A. Slavoff, Xavier Roucou, Jyoti S. Choudhary, Sebastiaan van Heesch, Robert L. Moritz, Anne-Ruxandra Carvunis

## Abstract

Thousands of short open reading frames (sORFs) are translated outside of annotated coding sequences. Recent studies have pioneered searching for sORF-encoded microproteins in mass spectrometry (MS)- based proteomics and peptidomics datasets. Here, we assessed literature-reported MS-based identifications of unannotated human proteins. We find that studies vary by three orders of magnitude in the number of unannotated proteins they report. Of nearly 10,000 reported sORF-encoded peptides, 96% were unique to a single study, and 12% mapped to annotated proteins or proteoforms. Manual curation of a benchmark dataset of 406 manually evaluated spectra from 204 sORF-encoded proteins revealed large variation in peptide-spectrum match (PSM) quality between studies, with immunopeptidomics studies generally reporting higher quality PSMs than conventional enzymatic digests of whole cell lysates. We estimate that 65% of predicted sORF-encoded protein detections in immunopeptidomics studies were supported by high-quality PSMs versus 7.8% in non-immunopeptidomics datasets. Our work stresses the need for standardized protocols and analysis workflows to guide future advancements in microprotein detection by MS towards uncovering how many human microproteins exist.
