## Supplementary Table 2 for "Detection of human unannotated microproteins by mass spectrometry-based proteomics: a community assessment"

PMID	Citation	Year	Source	Search enginge used in study
35393574	Cao	2022	Spreadsheet provided by authors	MaxQuant
35788065	Bogaert	2022	Table S3, "With confidence" tab	Mascot
35841888	Chothani	2022	Table S10, "MS hits" tab	MS-GF+
36171426	Duffy	2022	Table S2 for the ORF list. Authors could not provide spectra identifiers. Spectra identifiers came from replication attempt using the paramter files ending mqpar.xml at the the PRIDE repository PXD035950.	MaxQuant
34276900	Cai	2021	Was not able to get data from authors	Proteome Discoverer
34193551	Douka	2021	Data provided by authors	Comet
33510483	Prensner	2021	Table S14	Spectrum Mill
34663921	Ouspenskaia	2021	Tables S3, S6, S8, S9, S12 for PSMs, but these do not include modifications. Modification information was taken from data export files at: https://massive.ucsd.edu/ProteoSAFe/dataset_files.jsp?task=a8460c6a7d874eb08194516b16d7d0c8#%7B%22table_sort_history%22%3A%22main.collection_asc%22%2C%22main.collection_input%22%3A%22search%7C%7CEXACT%22%7D	Spectrum Mill
32139545	Chen	2020	The list of detected ORFs is from Figure S4A. The PSMs were then taken from the output file at PXD014031: txt_FullProteome_sORF.rar by matching to that list.	MaxQuant
32157095	Chong	2020	Table S3	Comet and MaxQuant
31819274	Martinez	2020	Spreadsheets provided by authors	pFind 3 Open-pFind and DTASelect
31155234	van Heesch	2019	Data provided by authors	MaxQuant
31340039	Lu	2019	Table S6	Mascot, MaxQuant and X!Tandem
