## Supplementary Table 6 for "Detection of human unannotated microproteins by mass spectrometry-based proteomics: a community assessment"

run_accession	study_accession	pubmed_id	paper_year
ERR1856693	ERP021735	28745585	2017
ERR1856694	ERP021735	28745585	2017
ERR2812346	ERP111066	33177713	2020
ERR2812347	ERP111066	33177713	2020
ERR2812348	ERP111066	33177713	2020
ERR2812352	ERP111066	33177713	2020
ERR2812353	ERP111066	33177713	2020
ERR2812354	ERP111066	33177713	2020
ERR2812358	ERP111066	33177713	2020
ERR2812359	ERP111066	33177713	2020
ERR2812360	ERP111066	33177713	2020
ERR2976734	ERP112487	31300557	2019
ERR2976735	ERP112487	31300557	2019
ERR2976736	ERP112487	31300557	2019
ERR2976737	ERP112487	31300557	2019
ERR2976738	ERP112487	31300557	2019
ERR2976739	ERP112487	31300557	2019
ERR3403465	ERP116020	NA	NA
ERR3403466	ERP116020	NA	NA
ERR3403469	ERP116020	NA	NA
ERR3403470	ERP116020	NA	NA
ERR3403473	ERP116020	NA	NA
ERR3403474	ERP116020	NA	NA
ERR3403477	ERP116020	NA	NA
ERR3403478	ERP116020	NA	NA
ERR3403481	ERP116020	NA	NA
ERR3403482	ERP116020	NA	NA
ERR3403485	ERP116020	NA	NA
ERR3403486	ERP116020	NA	NA
ERR3403489	ERP116020	NA	NA
ERR3403490	ERP116020	NA	NA
ERR3403493	ERP116020	NA	NA
ERR3403494	ERP116020	NA	NA
ERR3403497	ERP116020	NA	NA
ERR3403498	ERP116020	NA	NA
SRR057522	SRP002605	20703300	2010
SRR10072555	SRP220473	34429433	2021
SRR10072556	SRP220473	34429433	2021
SRR10072557	SRP220473	34429433	2021
SRR10072558	SRP220473	34429433	2021
SRR10072559	SRP220473	34429433	2021
SRR10072560	SRP220473	34429433	2021
SRR10072561	SRP220473	34429433	2021
SRR10072562	SRP220473	34429433	2021
SRR10072563	SRP220473	34429433	2021
SRR10072564	SRP220473	34429433	2021
SRR10072565	SRP220473	34429433	2021
SRR10072566	SRP220473	34429433	2021
SRR10072567	SRP220473	34429433	2021
SRR10072569	SRP220473	34429433	2021
SRR10072570	SRP220473	34429433	2021
SRR10072571	SRP220473	34429433	2021
SRR10103857	SRP093833	NA	NA
SRR10103858	SRP093833	NA	NA
SRR10103859	SRP093833	NA	NA
SRR10103860	SRP093833	NA	NA
SRR10441364	SRP229759	32821933	2020
SRR10441365	SRP229759	32821933	2020
SRR10441366	SRP229759	32821933	2020
SRR10441367	SRP229759	32821933	2020
SRR10441368	SRP229759	32821933	2020
SRR10441369	SRP229759	32821933	2020
SRR10513626	SRP231304	33014344	2020
SRR10513628	SRP231304	33014344	2020
SRR10513630	SRP231304	33014344	2020
SRR10513632	SRP231304	33014344	2020
SRR10513634	SRP231304	33014344	2020
SRR10513636	SRP231304	33014344	2020
SRR10533453	SRP233276	32488114	2020
SRR10533454	SRP233276	32488114	2020
SRR10533455	SRP233276	32488114	2020
SRR10533456	SRP233276	32488114	2020
SRR10533457	SRP233276	32488114	2020
SRR10533458	SRP233276	32488114	2020
SRR10533459	SRP233276	32488114	2020
SRR10533460	SRP233276	32488114	2020
SRR10533461	SRP233276	32488114	2020
SRR10533462	SRP233276	32488114	2020
SRR10533463	SRP233276	32488114	2020
SRR10533464	SRP233276	32488114	2020
SRR10533465	SRP233276	32488114	2020
SRR10533466	SRP233276	32488114	2020
SRR10533467	SRP233276	32488114	2020
SRR10533468	SRP233276	32488114	2020
SRR10533469	SRP233276	32488114	2020
SRR10846525	SRP239882	34663921	2021
SRR10846526	SRP239882	34663921	2021
SRR10846527	SRP239882	34663921	2021
SRR10846528	SRP239882	34663921	2021
SRR10846529	SRP239882	34663921	2021
SRR10846530	SRP239882	34663921	2021
SRR10846531	SRP239882	34663921	2021
SRR10846532	SRP239882	34663921	2021
SRR10846533	SRP239882	34663921	2021
SRR10846534	SRP239882	34663921	2021
SRR10846535	SRP239882	34663921	2021
SRR10846536	SRP239882	34663921	2021
SRR10846537	SRP239882	34663921	2021
SRR10846538	SRP239882	34663921	2021
SRR10846539	SRP239882	34663921	2021
SRR10846540	SRP239882	34663921	2021
SRR10846541	SRP239882	34663921	2021
SRR10850866	SRP240357	32807779	2020
SRR10850868	SRP240357	32807779	2020
SRR10850872	SRP240357	32807779	2020
SRR10850874	SRP240357	32807779	2020
SRR10883784	SRP241899	32029688	2020
SRR10883785	SRP241899	32029688	2020
SRR10883786	SRP241899	32029688	2020
SRR10883787	SRP241899	32029688	2020
SRR10883788	SRP241899	32029688	2020
SRR10883789	SRP241899	32029688	2020
SRR10883790	SRP241899	32029688	2020
SRR10883791	SRP241899	32029688	2020
SRR10883792	SRP241899	32029688	2020
SRR10883793	SRP241899	32029688	2020
SRR10883794	SRP241899	32029688	2020
SRR10883795	SRP241899	32029688	2020
SRR10883796	SRP241899	32029688	2020
SRR10883797	SRP241899	32029688	2020
SRR10883798	SRP241899	32029688	2020
SRR10883799	SRP241899	32029688	2020
SRR10970363	SRP245385	NA	NA
SRR10970365	SRP245385	NA	NA
SRR10970367	SRP245385	NA	NA
SRR10970369	SRP245385	NA	NA
SRR10970371	SRP245385	NA	NA
SRR10970373	SRP245385	NA	NA
SRR11459635	SRP254791	34728628	2021
SRR11459636	SRP254791	34728628	2021
SRR11542143	SRP256332	33296667	2020
SRR11542144	SRP256332	33296667	2020
SRR11542145	SRP256332	33296667	2020
SRR11542146	SRP256332	33296667	2020
SRR11542147	SRP256332	33296667	2020
SRR11542148	SRP256332	33296667	2020
SRR11542150	SRP256332	33296667	2020
SRR11542151	SRP256332	33296667	2020
SRR11542152	SRP256332	33296667	2020
SRR11542153	SRP256332	33296667	2020
SRR11542154	SRP256332	33296667	2020
SRR11542155	SRP256332	33296667	2020
SRR11542156	SRP256332	33296667	2020
SRR11560809	SRP256886	32325711	2020
SRR11560811	SRP256886	32325711	2020
SRR11560813	SRP256886	32325711	2020
SRR11560816	SRP256886	32325711	2020
SRR11560818	SRP256886	32325711	2020
SRR11560820	SRP256886	32325711	2020
SRR11560823	SRP256886	32325711	2020
SRR11560825	SRP256886	32325711	2020
SRR11560827	SRP256886	32325711	2020
SRR11560830	SRP256886	32325711	2020
SRR11560832	SRP256886	32325711	2020
SRR11560834	SRP256886	32325711	2020
SRR11626655	SRP194188	34244513	2021
SRR11626656	SRP194188	34244513	2021
SRR11626659	SRP194188	34244513	2021
SRR11626660	SRP194188	34244513	2021
SRR11626663	SRP194188	34244513	2021
SRR11626664	SRP194188	34244513	2021
SRR11626667	SRP194188	34244513	2021
SRR11626668	SRP194188	34244513	2021
SRR1173905	SRP038695	25621764	2015
SRR1173907	SRP038695	25621764	2015
SRR11825713	SRP262616	Maybe 30920299	NA
SRR11825714	SRP262616	Maybe 30920299	NA
SRR11825717	SRP262616	Maybe 30920299	NA
SRR11825718	SRP262616	Maybe 30920299	NA
SRR11825723	SRP262616	Maybe 30920299	NA
SRR11825724	SRP262616	Maybe 30920299	NA
SRR11825727	SRP262616	Maybe 30920299	NA
SRR11825728	SRP262616	Maybe 30920299	NA
SRR1204655	SRP040550	25108525	2014
SRR1204656	SRP040550	25108525	2014
SRR12494970	SRP278460	34655516	2021
SRR12494973	SRP278460	34655516	2021
SRR12494974	SRP278460	34655516	2021
SRR12494977	SRP278460	34655516	2021
SRR12494978	SRP278460	34655516	2021
SRR12494980	SRP278460	34655516	2021
SRR12494984	SRP278460	34655516	2021
SRR12494985	SRP278460	34655516	2021
SRR12494986	SRP278460	34655516	2021
SRR12494988	SRP278460	34655516	2021
SRR12660872	SRP282906	34615539	2021
SRR12660873	SRP282906	34615539	2021
SRR12660874	SRP282906	34615539	2021
SRR12790137	SRP286677	33597240	2021
SRR12790138	SRP286677	33597240	2021
SRR12790141	SRP286677	33597240	2021
SRR12790142	SRP286677	33597240	2021
SRR12993026	SRP291315	NA	NA
SRR12993027	SRP291315	NA	NA
SRR12993028	SRP291315	NA	NA
SRR12993029	SRP291315	NA	NA
SRR13120321	SRP293929	35292784	2022
SRR13120322	SRP293929	35292784	2022
SRR13120323	SRP293929	35292784	2022
SRR13120324	SRP293929	35292784	2022
SRR1333393	SRP042937	25510491	2014
SRR1333394	SRP042937	25510491	2014
SRR13781498	SRP308047	36759644	2023
SRR14578812	SRP194188	34244513	2021
SRR14578813	SRP194188	34244513	2021
SRR14605917	SRP320683	34876589	2021
SRR14605918	SRP320683	34876589	2021
SRR14605919	SRP320683	34876589	2021
SRR14605920	SRP320683	34876589	2021
SRR14605921	SRP320683	34876589	2021
SRR14605922	SRP320683	34876589	2021
SRR14605923	SRP320683	34876589	2021
SRR14605924	SRP320683	34876589	2021
SRR14605925	SRP320683	34876589	2021
SRR14605926	SRP320683	34876589	2021
SRR14605927	SRP320683	34876589	2021
SRR14605928	SRP320683	34876589	2021
SRR14891943	SRP304780	34193551	2021
SRR14891944	SRP304780	34193551	2021
SRR14891949	SRP304780	34193551	2021
SRR14891950	SRP304780	34193551	2021
SRR14891951	SRP304780	34193551	2021
SRR1507056	SRP044064	27180681	2016
SRR1507057	SRP044064	27180681	2016
SRR1507058	SRP044064	27180681	2016
SRR15096307	SRP327799	35674491	2022
SRR15096308	SRP327799	35674491	2022
SRR15096309	SRP327799	35674491	2022
SRR15096310	SRP327799	35674491	2022
SRR15096311	SRP327799	35674491	2022
SRR15096312	SRP327799	35674491	2022
SRR15096314	SRP327799	35674491	2022
SRR1528632	SRP044933	26878238	2016
SRR1528633	SRP044933	26878238	2016
SRR1528650	SRP044934	26878238	2016
SRR1528651	SRP044934	26878238	2016
SRR1528655	SRP044934	26878238	2016
SRR1528660	SRP044935	26878238	2016
SRR1528661	SRP044935	26878238	2016
SRR1528662	SRP044935	26878238	2016
SRR1528663	SRP044935	26878238	2016
SRR1528664	SRP044935	26878238	2016
SRR1528665	SRP044935	26878238	2016
SRR1528672	SRP044935	26878238	2016
SRR1528673	SRP044935	26878238	2016
SRR1528674	SRP044935	26878238	2016
SRR1528675	SRP044935	26878238	2016
SRR1528676	SRP044936	26878238	2016
SRR1528677	SRP044936	26878238	2016
SRR1528680	SRP044936	26878238	2016
SRR1528681	SRP044936	26878238	2016
SRR1528682	SRP044936	26878238	2016
SRR1528683	SRP044936	26878238	2016
SRR1528686	SRP044937	26878238	2016
SRR1528687	SRP044937	26878238	2016
SRR1528688	SRP044937	26878238	2016
SRR1528689	SRP044937	26878238	2016
SRR1528690	SRP044937	26878238	2016
SRR1528691	SRP044937	26878238	2016
SRR1528692	SRP044937	26878238	2016
SRR1528693	SRP044937	26878238	2016
SRR1528694	SRP044937	26878238	2016
SRR1528695	SRP044937	26878238	2016
SRR1528696	SRP044937	26878238	2016
SRR1528697	SRP044937	26878238	2016
SRR1551155	SRP045501	25263593	2014
SRR1551159	SRP045501	25263593	2014
SRR1551163	SRP045501	25263593	2014
SRR15513148	SRP333128	35841888	2022
SRR15513149	SRP333128	35841888	2022
SRR15513150	SRP333128	35841888	2022
SRR15513151	SRP333128	35841888	2022
SRR15513152	SRP333128	35841888	2022
SRR15513153	SRP333128	35841888	2022
SRR15513154	SRP333128	35841888	2022
SRR15513155	SRP333128	35841888	2022
SRR15513156	SRP333128	35841888	2022
SRR15513157	SRP333128	35841888	2022
SRR15513158	SRP333128	35841888	2022
SRR15513159	SRP333128	35841888	2022
SRR15513160	SRP333128	35841888	2022
SRR15513161	SRP333128	35841888	2022
SRR15513162	SRP333128	35841888	2022
SRR15513163	SRP333128	35841888	2022
SRR15513164	SRP333128	35841888	2022
SRR15513165	SRP333128	35841888	2022
SRR15513166	SRP333128	35841888	2022
SRR15513167	SRP333128	35841888	2022
SRR15513168	SRP333128	35841888	2022
SRR15513169	SRP333128	35841888	2022
SRR15513170	SRP333128	35841888	2022
SRR15513171	SRP333128	35841888	2022
SRR15513172	SRP333128	35841888	2022
SRR15513173	SRP333128	35841888	2022
SRR15513174	SRP333128	35841888	2022
SRR15513175	SRP333128	35841888	2022
SRR15513176	SRP333128	35841888	2022
SRR15513177	SRP333128	35841888	2022
SRR15513178	SRP333128	35841888	2022
SRR15513179	SRP333128	35841888	2022
SRR15513180	SRP333128	35841888	2022
SRR15513181	SRP333128	35841888	2022
SRR15513182	SRP333128	35841888	2022
SRR15513183	SRP333128	35841888	2022
SRR15513184	SRP333128	35841888	2022
SRR15513185	SRP333128	35841888	2022
SRR15513186	SRP333128	35841888	2022
SRR15513187	SRP333128	35841888	2022
SRR15513188	SRP333128	35841888	2022
SRR15513189	SRP333128	35841888	2022
SRR15513190	SRP333128	35841888	2022
SRR15513191	SRP333128	35841888	2022
SRR15513192	SRP333128	35841888	2022
SRR15513193	SRP333128	35841888	2022
SRR15513194	SRP333128	35841888	2022
SRR15513195	SRP333128	35841888	2022
SRR15513196	SRP333128	35841888	2022
SRR15513197	SRP333128	35841888	2022
SRR15513198	SRP333128	35841888	2022
SRR15513199	SRP333128	35841888	2022
SRR15513200	SRP333128	35841888	2022
SRR15513201	SRP333128	35841888	2022
SRR15513202	SRP333128	35841888	2022
SRR15513203	SRP333128	35841888	2022
SRR15513204	SRP333128	35841888	2022
SRR15513205	SRP333128	35841888	2022
SRR15513206	SRP333128	35841888	2022
SRR15513207	SRP333128	35841888	2022
SRR15513208	SRP333128	35841888	2022
SRR15513209	SRP333128	35841888	2022
SRR15513210	SRP333128	35841888	2022
SRR15513211	SRP333128	35841888	2022
SRR15513212	SRP333128	35841888	2022
SRR15513213	SRP333128	35841888	2022
SRR15513214	SRP333128	35841888	2022
SRR15513215	SRP333128	35841888	2022
SRR15513216	SRP333128	35841888	2022
SRR15513217	SRP333128	35841888	2022
SRR15513218	SRP333128	35841888	2022
SRR15513219	SRP333128	35841888	2022
SRR15513221	SRP333128	35841888	2022
SRR15513222	SRP333128	35841888	2022
SRR15513223	SRP333128	35841888	2022
SRR15513225	SRP333128	35841888	2022
SRR15513226	SRP333128	35841888	2022
SRR1585486	SRP047476	25657249	2014
SRR1585487	SRP047476	25657249	2014
SRR1585488	SRP047476	25657249	2014
SRR1585489	SRP047476	25657249	2014
SRR1585490	SRP047476	25657249	2014
SRR1585491	SRP047476	25657249	2014
SRR1585492	SRP047476	25657249	2014
SRR1585493	SRP047476	25657249	2014
SRR1585494	SRP047476	25657249	2014
SRR1585495	SRP047476	25657249	2014
SRR1585496	SRP047476	25657249	2014
SRR1585497	SRP047476	25657249	2014
SRR1585498	SRP047476	25657249	2014
SRR1585499	SRP047476	25657249	2014
SRR1585500	SRP047476	25657249	2014
SRR1585501	SRP047476	25657249	2014
SRR1585502	SRP047476	25657249	2014
SRR1585503	SRP047476	25657249	2014
SRR1585504	SRP047476	25657249	2014
SRR1585505	SRP047476	25657249	2014
SRR1585506	SRP047476	25657249	2014
SRR1585507	SRP047476	25657249	2014
SRR1585508	SRP047476	25657249	2014
SRR1585509	SRP047476	25657249	2014
SRR1585510	SRP047476	25657249	2014
SRR1585511	SRP047476	25657249	2014
SRR1585512	SRP047476	25657249	2014
SRR1585513	SRP047476	25657249	2014
SRR1585514	SRP047476	25657249	2014
SRR1585515	SRP047476	25657249	2014
SRR1585516	SRP047476	25657249	2014
SRR1585517	SRP047476	25657249	2014
SRR1585518	SRP047476	25657249	2014
SRR1585519	SRP047476	25657249	2014
SRR1585520	SRP047476	25657249	2014
SRR1585521	SRP047476	25657249	2014
SRR1585522	SRP047476	25657249	2014
SRR1585523	SRP047476	25657249	2014
SRR1585524	SRP047476	25657249	2014
SRR1585525	SRP047476	25657249	2014
SRR1585526	SRP047476	25657249	2014
SRR1585527	SRP047476	25657249	2014
SRR1585528	SRP047476	25657249	2014
SRR1585529	SRP047476	25657249	2014
SRR1585530	SRP047476	25657249	2014
SRR1585531	SRP047476	25657249	2014
SRR1585532	SRP047476	25657249	2014
SRR1585533	SRP047476	25657249	2014
SRR1585534	SRP047476	25657249	2014
SRR1585535	SRP047476	25657249	2014
SRR1585536	SRP047476	25657249	2014
SRR1585537	SRP047476	25657249	2014
SRR1585538	SRP047476	25657249	2014
SRR1585539	SRP047476	25657249	2014
SRR1585540	SRP047476	25657249	2014
SRR1585541	SRP047476	25657249	2014
SRR1585542	SRP047476	25657249	2014
SRR1585543	SRP047476	25657249	2014
SRR1585544	SRP047476	25657249	2014
SRR1585545	SRP047476	25657249	2014
SRR1585546	SRP047476	25657249	2014
SRR1585547	SRP047476	25657249	2014
SRR1585548	SRP047476	25657249	2014
SRR1585549	SRP047476	25657249	2014
SRR1585550	SRP047476	25657249	2014
SRR1585551	SRP047476	25657249	2014
SRR1585552	SRP047476	25657249	2014
SRR1585553	SRP047476	25657249	2014
SRR1585554	SRP047476	25657249	2014
SRR1585555	SRP047476	25657249	2014
SRR1585556	SRP047476	25657249	2014
SRR1585557	SRP047476	25657249	2014
SRR1598971	SRP031849	25070500	2014
SRR1598975	SRP031849	25070500	2014
SRR1598981	SRP031849	25070500	2014
SRR1640905	SRP049527	Maybe 26297486	NA
SRR1640906	SRP049527	Maybe 26297486	NA
SRR1640907	SRP049527	Maybe 26297486	NA
SRR1640908	SRP049527	Maybe 26297486	NA
SRR1640910	SRP049527	Maybe 26297486	NA
SRR1640911	SRP049527	Maybe 26297486	NA
SRR1640912	SRP049527	Maybe 26297486	NA
SRR1640913	SRP049527	Maybe 26297486	NA
SRR1640934	SRP049527	Maybe 26297486	NA
SRR1640936	SRP049527	Maybe 26297486	NA
SRR1640937	SRP049527	Maybe 26297486	NA
SRR1640938	SRP049527	Maybe 26297486	NA
SRR1640940	SRP049527	Maybe 26297486	NA
SRR1640941	SRP049527	Maybe 26297486	NA
SRR1640943	SRP049527	Maybe 26297486	NA
SRR1640944	SRP049527	Maybe 26297486	NA
SRR1640946	SRP049527	Maybe 26297486	NA
SRR1640972	SRP049527	Maybe 26297486	NA
SRR1640976	SRP049527	Maybe 26297486	NA
SRR1640977	SRP049527	Maybe 26297486	NA
SRR1640979	SRP049527	Maybe 26297486	NA
SRR1640980	SRP049527	Maybe 26297486	NA
SRR1640983	SRP049527	Maybe 26297486	NA
SRR1640986	SRP049527	Maybe 26297486	NA
SRR1640987	SRP049527	Maybe 26297486	NA
SRR1640989	SRP049527	Maybe 26297486	NA
SRR1640991	SRP049527	Maybe 26297486	NA
SRR1640992	SRP049527	Maybe 26297486	NA
SRR1640994	SRP049527	Maybe 26297486	NA
SRR1640995	SRP049527	Maybe 26297486	NA
SRR1640996	SRP049527	Maybe 26297486	NA
SRR1640997	SRP049527	Maybe 26297486	NA
SRR1642038	SRP049527	Maybe 26297486	NA
SRR1642041	SRP049527	Maybe 26297486	NA
SRR1642044	SRP049527	Maybe 26297486	NA
SRR1642045	SRP049527	Maybe 26297486	NA
SRR1642046	SRP049527	Maybe 26297486	NA
SRR1642047	SRP049527	Maybe 26297486	NA
SRR1642048	SRP049527	Maybe 26297486	NA
SRR1642049	SRP049527	Maybe 26297486	NA
SRR1642050	SRP049527	Maybe 26297486	NA
SRR1661491	SRP050213	26046440	2015
SRR1661493	SRP050213	26046440	2015
SRR1661495	SRP050213	26046440	2015
SRR1661497	SRP050213	26046440	2015
SRR1758378	SRP052229	26729373	2016
SRR1758379	SRP052229	26729373	2016
SRR1758380	SRP052229	26729373	2016
SRR1758381	SRP052229	26729373	2016
SRR1758390	SRP052229	26729373	2016
SRR1758391	SRP052229	26729373	2016
SRR1758392	SRP052229	26729373	2016
SRR1758393	SRP052229	26729373	2016
SRR1758394	SRP052229	26729373	2016
SRR1758395	SRP052229	26729373	2016
SRR1758396	SRP052229	26729373	2016
SRR1758397	SRP052229	26729373	2016
SRR1758406	SRP052229	26729373	2016
SRR1758407	SRP052229	26729373	2016
SRR1758408	SRP052229	26729373	2016
SRR1758409	SRP052229	26729373	2016
SRR1758410	SRP052229	26729373	2016
SRR1758411	SRP052229	26729373	2016
SRR1758412	SRP052229	26729373	2016
SRR1758413	SRP052229	26729373	2016
SRR17598644	SRP324134	34848561	2021
SRR17598646	SRP324134	34848561	2021
SRR17598648	SRP324134	34848561	2021
SRR17598650	SRP324134	34848561	2021
SRR17598652	SRP324134	34848561	2021
SRR17598654	SRP324134	34848561	2021
SRR17598655	SRP324134	34848561	2021
SRR17598656	SRP324134	34848561	2021
SRR17598657	SRP324134	34848561	2021
SRR17598658	SRP324134	34848561	2021
SRR17598659	SRP324134	34848561	2021
SRR17598661	SRP324134	34848561	2021
SRR17598663	SRP324134	34848561	2021
SRR17598665	SRP324134	34848561	2021
SRR17598667	SRP324134	34848561	2021
SRR17598669	SRP324134	34848561	2021
SRR17598670	SRP324134	34848561	2021
SRR17598671	SRP324134	34848561	2021
SRR17598672	SRP324134	34848561	2021
SRR17598673	SRP324134	34848561	2021
SRR17598674	SRP324134	34848561	2021
SRR1803146	SRP055009	26297486	2015
SRR1803147	SRP055009	26297486	2015
SRR1803149	SRP055009	26297486	2015
SRR1803150	SRP055009	26297486	2015
SRR1803151	SRP055009	26297486	2015
SRR1803152	SRP055009	26297486	2015
SRR1803154	SRP055009	26297486	2015
SRR1803155	SRP055009	26297486	2015
SRR1803156	SRP055009	26297486	2015
SRR1803157	SRP055009	26297486	2015
SRR1803158	SRP055009	26297486	2015
SRR1803159	SRP055009	26297486	2015
SRR1803160	SRP055009	26297486	2015
SRR1803164	SRP055009	26297486	2015
SRR1803167	SRP055009	26297486	2015
SRR1803168	SRP055009	26297486	2015
SRR1803169	SRP055009	26297486	2015
SRR1803170	SRP055009	26297486	2015
SRR1803171	SRP055009	26297486	2015
SRR1803172	SRP055009	26297486	2015
SRR1803173	SRP055009	26297486	2015
SRR1803174	SRP055009	26297486	2015
SRR1803175	SRP055009	26297486	2015
SRR1803176	SRP055009	26297486	2015
SRR1803178	SRP055009	26297486	2015
SRR1803179	SRP055009	26297486	2015
SRR1803181	SRP055009	26297486	2015
SRR1803182	SRP055009	26297486	2015
SRR1803183	SRP055009	26297486	2015
SRR1803184	SRP055009	26297486	2015
SRR1803185	SRP055009	26297486	2015
SRR1803186	SRP055009	26297486	2015
SRR1803187	SRP055009	26297486	2015
SRR1803188	SRP055009	26297486	2015
SRR1803189	SRP055009	26297486	2015
SRR1803190	SRP055009	26297486	2015
SRR1803191	SRP055009	26297486	2015
SRR1803192	SRP055009	26297486	2015
SRR1803193	SRP055009	26297486	2015
SRR1803194	SRP055009	26297486	2015
SRR1803195	SRP055009	26297486	2015
SRR18910228	SRP372081	35413099	2022
SRR18910230	SRP372081	35413099	2022
SRR18910240	SRP372081	35413099	2022
SRR18910243	SRP372081	35413099	2022
SRR18910245	SRP372081	35413099	2022
SRR18910247	SRP372081	35413099	2022
SRR18910249	SRP372081	35413099	2022
SRR18910251	SRP372081	35413099	2022
SRR18910252	SRP372081	35413099	2022
SRR18910254	SRP372081	35413099	2022
SRR18910256	SRP372081	35413099	2022
SRR18910258	SRP372081	35413099	2022
SRR18910260	SRP372081	35413099	2022
SRR18910262	SRP372081	35413099	2022
SRR18910265	SRP372081	35413099	2022
SRR18910267	SRP372081	35413099	2022
SRR18910269	SRP372081	35413099	2022
SRR18910271	SRP372081	35413099	2022
SRR18910273	SRP372081	35413099	2022
SRR18910274	SRP372081	35413099	2022
SRR18910276	SRP372081	35413099	2022
SRR18910278	SRP372081	35413099	2022
SRR18910280	SRP372081	35413099	2022
SRR18910282	SRP372081	35413099	2022
SRR18910286	SRP372081	35413099	2022
SRR1916542	SRP056200	26538417	2015
SRR1916543	SRP056200	26538417	2015
SRR1916544	SRP056200	26538417	2015
SRR1916545	SRP056200	26538417	2015
SRR1916546	SRP056200	26538417	2015
SRR1916547	SRP056200	26538417	2015
SRR1916548	SRP056200	26538417	2015
SRR1916549	SRP056200	26538417	2015
SRR1916550	SRP056200	26538417	2015
SRR1916551	SRP056200	26538417	2015
SRR20106154	SRP386079	36284713	2022
SRR20106155	SRP386079	36284713	2022
SRR20106156	SRP386079	36284713	2022
SRR20106157	SRP386079	36284713	2022
SRR20106158	SRP386079	36284713	2022
SRR20106159	SRP386079	36284713	2022
SRR20106160	SRP386079	36284713	2022
SRR20106161	SRP386079	36284713	2022
SRR20106162	SRP386079	36284713	2022
SRR20106163	SRP386079	36284713	2022
SRR20106164	SRP386079	36284713	2022
SRR20106165	SRP386079	36284713	2022
SRR20106166	SRP386079	36284713	2022
SRR20106167	SRP386079	36284713	2022
SRR20106168	SRP386079	36284713	2022
SRR20613391	SRP387901	37492926	2023
SRR20613392	SRP387901	37492926	2023
SRR20613393	SRP387901	37492926	2023
SRR20613394	SRP387901	37492926	2023
SRR20613395	SRP387901	37492926	2023
SRR20613396	SRP387901	37492926	2023
SRR20613397	SRP387901	37492926	2023
SRR20613398	SRP387901	37492926	2023
SRR2064431	SRP044937	26878238	2016
SRR2064432	SRP044937	26878238	2016
SRR2064433	SRP044937	26878238	2016
SRR2064434	SRP044937	26878238	2016
SRR2064435	SRP044937	26878238	2016
SRR2064437	SRP059546	Maybe 28274951	NA
SRR2064438	SRP059546	Maybe 28274951	NA
SRR2064439	SRP059546	Maybe 28274951	NA
SRR2064440	SRP059546	Maybe 28274951	NA
SRR2064443	SRP059547	28274951	2017
SRR2064444	SRP059547	28274951	2017
SRR2064445	SRP059547	28274951	2017
SRR2064446	SRP059547	28274951	2017
SRR2064447	SRP059547	28274951	2017
SRR2064448	SRP059547	28274951	2017
SRR2064449	SRP059548	26878238	2016
SRR2064450	SRP059548	26878238	2016
SRR2064451	SRP059548	26878238	2016
SRR2064452	SRP059548	26878238	2016
SRR2064453	SRP059548	26878238	2016
SRR2064454	SRP059548	26878238	2016
SRR2064455	SRP059548	26878238	2016
SRR2064456	SRP059548	26878238	2016
SRR2064566	SRP044933	26878238	2016
SRR2064567	SRP044933	26878238	2016
SRR2096964	SRP060676	27058758	2016
SRR2096965	SRP060676	27058758	2016
SRR2096966	SRP060676	27058758	2016
SRR2096970	SRP060676	27058758	2016
SRR2096971	SRP060676	27058758	2016
SRR2096972	SRP060676	27058758	2016
SRR2146890	SRP062074	NA	NA
SRR2146892	SRP062074	NA	NA
SRR2146894	SRP062074	NA	NA
SRR2433794	SRP063852	33384992	2020
SRR2873530	SRP065528	26878238	2016
SRR2873531	SRP065528	26878238	2016
SRR2873532	SRP065528	26878238	2016
SRR2873533	SRP065528	26878238	2016
SRR2873534	SRP065528	26878238	2016
SRR2873535	SRP065528	26878238	2016
SRR2873536	SRP065528	26878238	2016
SRR2873537	SRP065528	26878238	2016
SRR2873538	SRP065528	26878238	2016
SRR2873539	SRP065528	26878238	2016
SRR2873686	SRP065530	26878238	2016
SRR2873687	SRP065530	26878238	2016
SRR2873688	SRP065530	26878238	2016
SRR2873689	SRP065529	26878238	2016
SRR2873690	SRP065529	26878238	2016
SRR2873691	SRP065529	26878238	2016
SRR2873692	SRP065529	26878238	2016
SRR2873697	SRP065529	26878238	2016
SRR2873698	SRP065529	26878238	2016
SRR2873699	SRP065529	26878238	2016
SRR2873700	SRP065529	26878238	2016
SRR2874123	SRP044937	26878238	2016
SRR2874124	SRP044937	26878238	2016
SRR2874125	SRP044937	26878238	2016
SRR2874126	SRP044937	26878238	2016
SRR2874127	SRP044937	26878238	2016
SRR2874128	SRP044937	26878238	2016
SRR2874129	SRP044937	26878238	2016
SRR2874130	SRP044937	26878238	2016
SRR2874255	SRP044933	26878238	2016
SRR2874256	SRP044933	26878238	2016
SRR2954800	SRP066598	27232982	2016
SRR2954801	SRP066598	26878238	2016
SRR3129148	SRP068967	27259150	2016
SRR3129149	SRP068967	27259150	2016
SRR3129152	SRP068967	27259150	2016
SRR3129153	SRP068967	27259150	2016
SRR3129936	SRP068977	27259150	2016
SRR3129937	SRP068977	27259150	2016
SRR3129940	SRP068977	27259150	2016
SRR3129941	SRP068977	27259150	2016
SRR3130940	SRP069008	27259150	2016
SRR3130941	SRP069008	27259150	2016
SRR3130944	SRP069008	27259150	2016
SRR3130945	SRP069008	27259150	2016
SRR3131003	SRP069011	27259150	2016
SRR3131004	SRP069011	27259150	2016
SRR3131007	SRP069011	27259150	2016
SRR3131008	SRP069011	27259150	2016
SRR3131011	SRP069011	27259150	2016
SRR3131012	SRP069011	27259150	2016
SRR3131015	SRP069011	27259150	2016
SRR3131016	SRP069011	27259150	2016
SRR3131019	SRP069011	27259150	2016
SRR3131021	SRP069011	27259150	2016
SRR3131023	SRP069011	27259150	2016
SRR3131025	SRP069011	27259150	2016
SRR3208296	SRP071216	NA	NA
SRR3208864	SRP071232	27655340	2016
SRR3208865	SRP071232	27655340	2016
SRR3208866	SRP071232	27655340	2016
SRR3208867	SRP071232	27655340	2016
SRR3208868	SRP071232	27655340	2016
SRR3208869	SRP071232	27655340	2016
SRR3208870	SRP071232	27655340	2016
SRR3208871	SRP071232	27655340	2016
SRR3208872	SRP071232	27655340	2016
SRR3208873	SRP071232	27655340	2016
SRR3208874	SRP071232	27655340	2016
SRR3208875	SRP071232	27655340	2016
SRR3208881	SRP071235	27655340	2016
SRR3208882	SRP071235	27655340	2016
SRR3208885	SRP071235	27655340	2016
SRR3208886	SRP071235	27655340	2016
SRR3208889	SRP071235	27655340	2016
SRR3208890	SRP071235	27655340	2016
SRR3208893	SRP071235	27655340	2016
SRR3208894	SRP071235	27655340	2016
SRR3208897	SRP071235	27655340	2016
SRR3208898	SRP071235	27655340	2016
SRR3208901	SRP071235	27655340	2016
SRR3208902	SRP071235	27655340	2016
SRR3208905	SRP071235	27655340	2016
SRR3208906	SRP071235	27655340	2016
SRR3208909	SRP071235	27655340	2016
SRR3208910	SRP071235	27655340	2016
SRR3208913	SRP071235	27655340	2016
SRR3208914	SRP071235	27655340	2016
SRR3208917	SRP071235	27655340	2016
SRR3208918	SRP071235	27655340	2016
SRR3208921	SRP071235	27655340	2016
SRR3208922	SRP071235	27655340	2016
SRR3208925	SRP071235	27655340	2016
SRR3208926	SRP071235	27655340	2016
SRR3306583	SRP072459	27153541	2016
SRR3306584	SRP072459	27153541	2016
SRR3306585	SRP072459	27153541	2016
SRR3306586	SRP072459	27153541	2016
SRR3306587	SRP072459	27153541	2016
SRR3306588	SRP072459	27153541	2016
SRR3306589	SRP072459	27153541	2016
SRR3356523	SRP073116	31549036	2018
SRR3356527	SRP073116	31549036	2018
SRR3356528	SRP073116	31549036	2018
SRR3392899	SRP071216	NA	NA
SRR3398188	SRP071216	NA	NA
SRR3575897	SRP075585	29529302	2018
SRR3575898	SRP075585	29529302	2018
SRR3575899	SRP075585	29529302	2018
SRR3575900	SRP075585	29529302	2018
SRR3575904	SRP075585	29529302	2018
SRR3575905	SRP075585	29529302	2018
SRR3575906	SRP075585	29529302	2018
SRR4045286	SRP082436	27681415	2016
SRR4045290	SRP082436	27681415	2016
SRR407643	SRP010374	22045228	2011
SRR4450327	SRP092068	29551269	2018
SRR4450328	SRP092068	29551269	2018
SRR4450329	SRP092068	29551269	2018
SRR4450330	SRP092068	29551269	2018
SRR5097233	SRP094893	28826393	2017
SRR5097234	SRP094893	28826393	2017
SRR5097235	SRP094893	28826393	2017
SRR5097236	SRP094893	28826393	2017
SRR5097243	SRP094893	28826393	2017
SRR5097245	SRP094893	28826393	2017
SRR5097246	SRP094893	28826393	2017
SRR5097248	SRP094893	28826393	2017
SRR5099275	SRP083699	28106072	2017
SRR5099277	SRP083699	28106072	2017
SRR5099279	SRP083699	28106072	2017
SRR5137678	SRP095901	Maybe 28329689	2017
SRR5137681	SRP095901	Maybe 28329689	2017
SRR5137682	SRP095901	Maybe 28329689	2017
SRR5137683	SRP095901	Maybe 28329689	2017
SRR5137684	SRP095901	Maybe 28329689	2017
SRR5137686	SRP095901	Maybe 28329689	2017
SRR5137688	SRP095901	Maybe 28329689	2017
SRR5144785	SRP096025	28108655	2017
SRR5144786	SRP096025	28108655	2017
SRR5144787	SRP096025	28108655	2017
SRR5144788	SRP096025	28108655	2017
SRR5227448	SRP098797	29170441	2017
SRR5227449	SRP098797	29170441	2017
SRR5239050	SRP099081	29186125	2017
SRR5239051	SRP099081	29186125	2017
SRR5239052	SRP099081	29186125	2017
SRR5239053	SRP099081	29186125	2017
SRR5239054	SRP099081	29186125	2017
SRR5239055	SRP099081	29186125	2017
SRR5239056	SRP099081	29186125	2017
SRR5239057	SRP099081	29186125	2017
SRR5239058	SRP099081	29186125	2017
SRR5239059	SRP099081	29186125	2017
SRR5239060	SRP099081	29186125	2017
SRR5239061	SRP099081	29186125	2017
SRR5239062	SRP099081	29186125	2017
SRR5239063	SRP099081	29186125	2017
SRR5239064	SRP099081	29186125	2017
SRR5239065	SRP099081	29186125	2017
SRR5239066	SRP099081	29186125	2017
SRR5239067	SRP099081	29186125	2017
SRR5239068	SRP099081	29186125	2017
SRR5239069	SRP099081	29186125	2017
SRR5239070	SRP099081	29186125	2017
SRR5239071	SRP099081	29186125	2017
SRR5239072	SRP099081	29186125	2017
SRR5239073	SRP099081	29186125	2017
SRR5239074	SRP099081	29186125	2017
SRR5239075	SRP099081	29186125	2017
SRR5239076	SRP099081	29186125	2017
SRR5239077	SRP099081	29186125	2017
SRR5239078	SRP099081	29186125	2017
SRR5239079	SRP099081	29186125	2017
SRR5239080	SRP099081	29186125	2017
SRR5239081	SRP099081	29186125	2017
SRR5239082	SRP099081	29186125	2017
SRR5239083	SRP099081	29186125	2017
SRR5239084	SRP099081	29186125	2017
SRR5239085	SRP099081	29186125	2017
SRR5345621	SRP101952	28388414	2017
SRR5345622	SRP101952	28388414	2017
SRR5345623	SRP101952	28388414	2017
SRR5345624	SRP101952	28388414	2017
SRR5382423	SRP102616	28520920	2017
SRR5382424	SRP102616	28520920	2017
SRR5859396	SRP113333	28825667	2017
SRR5859397	SRP113333	28825667	2017
SRR5859398	SRP113333	28825667	2017
SRR5859399	SRP113333	28825667	2017
SRR5859408	SRP113333	28825667	2017
SRR5859409	SRP113333	28825667	2017
SRR5859410	SRP113333	28825667	2017
SRR5859411	SRP113333	28825667	2017
SRR5906459	SRP114965	30093495	2018
SRR5906461	SRP114965	30093495	2018
SRR5906462	SRP114965	30093495	2018
SRR5906463	SRP114965	30093495	2018
SRR5906464	SRP114965	30093495	2018
SRR5906465	SRP114965	30093495	2018
SRR5906466	SRP114965	30093495	2018
SRR5906467	SRP114965	30093495	2018
SRR5906468	SRP114965	30093495	2018
SRR5937640	SRP115648	30595437	2018
SRR5937641	SRP115648	30595437	2018
SRR5937642	SRP115648	30595437	2018
SRR5937643	SRP115648	30595437	2018
SRR5937644	SRP115648	30595437	2018
SRR5937645	SRP115648	30595437	2018
SRR6026773	SRP117282	30257221	2018
SRR6026774	SRP117282	30257221	2018
SRR6026775	SRP117282	30257221	2018
SRR6026776	SRP117282	30257221	2018
SRR6026777	SRP117282	30257221	2018
SRR6026778	SRP117282	30257221	2018
SRR6026779	SRP117282	30257221	2018
SRR6026780	SRP117282	30257221	2018
SRR6053333	SRP118278	30143613	2018
SRR6053334	SRP118278	30143613	2018
SRR6252014	SRP123568	30926818	2019
SRR6252016	SRP123568	30926818	2019
SRR6263266	SRP122522	29282095	2017
SRR6263268	SRP122522	29282095	2017
SRR6263270	SRP122522	29282095	2017
SRR6263272	SRP122522	29282095	2017
SRR627620	SRP017378	23594524	2013
SRR627621	SRP017378	23594524	2013
SRR627622	SRP017378	23594524	2013
SRR627623	SRP017378	23594524	2013
SRR627624	SRP017378	23594524	2013
SRR6326586	SRP125752	29364879	2018
SRR6326587	SRP125752	29364879	2018
SRR6326588	SRP125752	29364879	2018
SRR6326589	SRP125752	29364879	2018
SRR6326590	SRP125752	29364879	2018
SRR6326591	SRP125752	29364879	2018
SRR6326592	SRP125752	29364879	2018
SRR6326603	SRP125752	29364879	2018
SRR6326604	SRP125752	29364879	2018
SRR6326605	SRP125752	29364879	2018
SRR6326606	SRP125752	29364879	2018
SRR6326607	SRP125752	29364879	2018
SRR6326608	SRP125752	29364879	2018
SRR6326609	SRP125752	29364879	2018
SRR6327777	SRP098797	29170441	2017
SRR6337303	SRP125941	NA	NA
SRR6337304	SRP125941	NA	NA
SRR6387877	SRP125752	29364879	2018
SRR6387878	SRP125752	29364879	2018
SRR6939924	SRP137150	31281537	2019
SRR6939926	SRP137150	31281537	2019
SRR6939928	SRP137150	31281537	2019
SRR6939930	SRP137150	31281537	2019
SRR6939932	SRP137150	31281537	2019
SRR6939934	SRP137150	31281537	2019
SRR6939936	SRP137150	31281537	2019
SRR6939938	SRP137150	31281537	2019
SRR6939940	SRP137150	31281537	2019
SRR6939942	SRP137150	31281537	2019
SRR6939944	SRP137150	31281537	2019
SRR6939946	SRP137150	31281537	2019
SRR6939948	SRP137150	31281537	2019
SRR6939952	SRP137150	31281537	2019
SRR6939957	SRP137150	31281537	2019
SRR6939961	SRP137150	31281537	2019
SRR6939963	SRP137150	31281537	2019
SRR8130830	SRP167154	32699630	2020
SRR8130831	SRP167154	32699630	2020
SRR8130834	SRP167154	32699630	2020
SRR8130835	SRP167154	32699630	2020
SRR8130836	SRP167154	32699630	2020
SRR8130838	SRP167154	32699630	2020
SRR8130839	SRP167154	32699630	2020
SRR8130840	SRP167154	32699630	2020
SRR8130841	SRP167154	32699630	2020
SRR8135336	SRP167238	30867593	2019
SRR8135337	SRP167238	30867593	2019
SRR8145455	SRP167457	30467178	2019
SRR8145456	SRP167457	30467178	2019
SRR8145457	SRP167457	30467178	2019
SRR8145458	SRP167457	30467178	2019
SRR8145459	SRP167457	30467178	2019
SRR8249094	<NA>	Maybe 31284728	2019
SRR8249095	<NA>	Maybe 31284728	2019
SRR8249096	<NA>	Maybe 31284728	2019
SRR8249097	<NA>	Maybe 31284728	2019
SRR8249098	<NA>	Maybe 31284728	2019
SRR8249099	<NA>	Maybe 31284728	2019
SRR8249100	<NA>	Maybe 31284728	2019
SRR8249101	<NA>	Maybe 31284728	2019
SRR8249102	<NA>	Maybe 31284728	2019
SRR8249103	<NA>	Maybe 31284728	2019
SRR8249104	<NA>	Maybe 31284728	2019
SRR8249105	<NA>	Maybe 31284728	2019
SRR8249106	<NA>	Maybe 31284728	2019
SRR8249107	<NA>	Maybe 31284728	2019
SRR8249108	<NA>	Maybe 31284728	2019
SRR8249109	<NA>	Maybe 31284728	2019
SRR8249110	<NA>	Maybe 31284728	2019
SRR8249111	<NA>	Maybe 31284728	2019
SRR8249112	<NA>	Maybe 31284728	2019
SRR8249113	<NA>	Maybe 31284728	2019
SRR8404134	SRP176433	Maybe 30867593	2019
SRR8404135	SRP176433	Maybe 30867593	2019
SRR8404136	SRP176433	Maybe 30867593	2019
SRR8404137	SRP176433	Maybe 30867593	2019
SRR8404138	SRP176433	Maybe 30867593	2019
SRR8404139	SRP176433	Maybe 30867593	2019
SRR8404140	SRP176433	Maybe 30867593	2019
SRR8404141	SRP176433	Maybe 30867593	2019
SRR8449566	SRP179798	31819274	2019
SRR8449567	SRP179798	31819274	2019
SRR8449568	SRP179798	31819274	2019
SRR8449569	SRP179798	31819274	2019
SRR8449570	SRP179798	31819274	2019
SRR8449571	SRP179798	31819274	2019
SRR8449572	SRP179798	31819274	2019
SRR8449573	SRP179798	31819274	2019
SRR8449574	SRP179798	31819274	2019
SRR8449576	SRP179798	31819274	2019
SRR8449577	SRP179798	31819274	2019
SRR8449578	SRP179798	31819274	2019
SRR8449579	SRP179798	31819274	2019
SRR8449580	SRP179798	31819274	2019
SRR8449581	SRP179798	31819274	2019
SRR8449582	SRP179798	31819274	2019
SRR8449583	SRP179798	31819274	2019
SRR8449584	SRP179798	31819274	2019
SRR8449585	SRP179798	31819274	2019
SRR8449586	SRP179798	31819274	2019
SRR8449587	SRP179798	31819274	2019
SRR8449588	SRP179798	31819274	2019
SRR8449589	SRP179798	31819274	2019
SRR8449590	SRP179798	31819274	2019
SRR8495833	SRP182676	31819274	2019
SRR8495834	SRP182676	31819274	2019
SRR8502838	SRP182817	33586907	2021
SRR8502839	SRP182817	33586907	2021
SRR8502840	SRP182817	33586907	2021
SRR8502841	SRP182817	33586907	2021
SRR8848243	SRP190851	34520743	2021
SRR8848244	SRP190851	34520743	2021
SRR8848245	SRP190851	34520743	2021
SRR8887170	SRP192310	32320655	2020
SRR8887171	SRP192310	32320655	2020
SRR8887172	SRP192310	32320655	2020
SRR8887173	SRP192310	32320655	2020
SRR8987651	SRP194188	34244513	2021
SRR8987654	SRP194188	34244513	2021
SRR8987655	SRP194188	34244513	2021
SRR8987656	SRP194188	34244513	2021
SRR8987657	SRP194188	34244513	2021
SRR8987658	SRP194188	34244513	2021
SRR9047190	SRP198221	32589965	2020
SRR9047191	SRP198221	32589965	2020
SRR9047192	SRP198221	32589965	2020
SRR9047194	SRP198221	32589965	2020
SRR9047195	SRP198221	32589965	2020
SRR9049052	<NA>	Maybe 31284728	2019
SRR9049053	<NA>	Maybe 31284728	2019
SRR9049054	<NA>	Maybe 31284728	2019
SRR9049055	<NA>	Maybe 31284728	2019
SRR9049056	<NA>	Maybe 31284728	2019
SRR9049057	<NA>	Maybe 31284728	2019
SRR9049058	<NA>	Maybe 31284728	2019
SRR9049059	<NA>	Maybe 31284728	2019
SRR9049060	<NA>	Maybe 31284728	2019
SRR9049061	<NA>	Maybe 31284728	2019
SRR9049062	<NA>	Maybe 31284728	2019
SRR9049063	<NA>	Maybe 31284728	2019
SRR9049064	<NA>	Maybe 31284728	2019
SRR9049065	<NA>	Maybe 31284728	2019
SRR9049066	<NA>	Maybe 31284728	2019
SRR9049067	<NA>	Maybe 31284728	2019
SRR9049068	<NA>	Maybe 31284728	2019
SRR9049069	<NA>	Maybe 31284728	2019
SRR9049070	<NA>	Maybe 31284728	2019
SRR9049071	<NA>	Maybe 31284728	2019
SRR9049072	<NA>	Maybe 31284728	2019
SRR9049073	<NA>	Maybe 31284728	2019
SRR9049074	<NA>	Maybe 31284728	2019
SRR9049075	<NA>	Maybe 31284728	2019
SRR9049076	<NA>	Maybe 31284728	2019
SRR9049077	<NA>	Maybe 31284728	2019
SRR9049078	<NA>	Maybe 31284728	2019
SRR9049079	<NA>	Maybe 31284728	2019
SRR9049080	<NA>	Maybe 31284728	2019
SRR9049081	<NA>	Maybe 31284728	2019
SRR9113062	SRP199285	32139545	2020
SRR9113063	SRP199285	32139545	2020
SRR9113064	SRP199285	32139545	2020
SRR9113065	SRP199285	32139545	2020
SRR9113066	SRP199285	32139545	2020
SRR9113067	SRP199285	32139545	2020
SRR9113068	SRP199285	32139545	2020
SRR9113069	SRP199285	32139545	2020
SRR9132358	SRP199612	31959994	2020
SRR9132359	SRP199612	31959994	2020
SRR9132360	SRP199612	31959994	2020
SRR9132361	SRP199612	31959994	2020
SRR9132362	SRP199612	31959994	2020
SRR9132363	SRP199612	31959994	2020
SRR9132364	SRP199612	31959994	2020
SRR9132365	SRP199612	31959994	2020
SRR9132366	SRP199612	31959994	2020
SRR9132367	SRP199612	31959994	2020
SRR9132368	SRP199612	31959994	2020
SRR9132369	SRP199612	31959994	2020
SRR9132370	SRP199612	31959994	2020
SRR9132371	SRP199612	31959994	2020
SRR9132372	SRP199612	31959994	2020
SRR9132373	SRP199612	31959994	2020
SRR935453	SRP027514	24301020	2013
SRR935455	SRP027514	24301020	2013
SRR9694667	SRP214946	32492408	2020
SRR9694668	SRP214946	32492408	2020
SRR9694669	SRP214946	32492408	2020
SRR9694670	SRP214946	32492408	2020
SRR9694671	SRP214946	32492408	2020
SRR9694672	SRP214946	32492408	2020
SRR9694673	SRP214946	32492408	2020
SRR9694674	SRP214946	32492408	2020
SRR9694675	SRP214946	32492408	2020
SRR9694676	SRP214946	32492408	2020
SRR9694677	SRP214946	32492408	2020
SRR9694678	SRP214946	32492408	2020
SRR9694679	SRP214946	32492408	2020
SRR9694680	SRP214946	32492408	2020
SRR9694681	SRP214946	32492408	2020
