## Supplementary Table 7 for "Detection of human unannotated microproteins by mass spectrometry-based proteomics: a community assessment"

usi	transcript	chromosome	first_coord	final_coord	orf_length	read_count	log_translation_rate	iribo_pvalue	evaluator_rating
mzspec:PXD000394:20120322_EXQ1_MiBa_SA_HCC1143_1_A:scan:5863:KVKKPVVLR/3	MSTRG.1839.18	chr1	36259388	36259483	96	35979	7.024954814	1.72E-06	5
mzspec:PXD000394:20130504_EXQ3_MiBa_SA_Fib-2:scan:18362:RM[Oxidation]KDFLC[Cysteinyl]LK/3	MSTRG.2174.198	chr1	39409619	39409750	132	8071	5.211843048	3.75E-14	4
mzspec:MSV000084172:YE_20180511_SK_HLA_A3301_3Ips_a50mio_R1_02:scan:9645:NTRGIEQLQPR/3	ENST00000371370	chr1	53946548	53952171	222	10019	4.908173486	0.996189191	4
mzspec:MSV000084172:GG20170112_CRH_HLA_C1403_biorep1_techrep2:scan:29277:AFEWMRVPL/2	MSTRG.4123.4	chr1	112956601	112956828	228	4236	4.02064139	1.45E-12	5
mzspec:PXD006675:20160721_QEp2_SoDo_SA_LC12-13_RV8-frac2:scan:65697:LLQTLAKNFIGK/3	ENST00000295694	chr1	156282954	156285188	117	4764	4.805281305	6.11E-15	1.5
mzspec:MSV000084172:GN20171016_SK_HLA_B4006_R1_01:scan:14972:REAEEPVFAAA/2	ENST00000367833	chr1	168178962	168179081	120	14425	5.887838644	1.84E-09	4
mzspec:PXD000394:20120726_EXQ1_MiBa_SA_SupB15-RT_mHLA-5:scan:8878:ATGPPLTK/1	MSTRG.5994.3	chr1	179954825	179954854	30	6163	6.423733874	0	NA
mzspec:PXD012593:ANAKIN_20160229_MK_CardioIPS_LFQ_fraction1_155:scan:55029:[Acetyl]M[Oxidation]RQ[Deamidation]SDAHPGAQHRSNC[Carbamidomethyl]RR/4	ENST00000304685	chr1	183636269	183636466	198	2470	3.622318728	3.39E-10	1
mzspec:PXD006675:20160802_QEp2_SoDo_SA_LC12-13_SmoothP1acells-frac5:scan:21919:TEMC[Carbamidomethyl]LAMSIGSNQWK/3	ENST00000235307	chr1	184477502	184507629	144	7197	5.010218554	5.72E-07	1
mzspec:PXD000394:20120726_EXQ1_MiBa_SA_SupB15-WT_mHLA-2:scan:15706:SC[Trioxidation]LHLHLGK/3	MSTRG.6549.11	chr1	203682834	203682884	51	3844	5.421055452	4.66E-05	2
mzspec:PXD006675:20160802_QEp2_SoDo_SA_LC12-13_SmoothP1acells-frac6:scan:38918:EFGNVLHC[Carbamidomethyl]C[Carbamidomethyl]QFSSKNNLAWK/4	ENST00000550078	chr1	203797149	203797418	270	4046	3.805674372	1.09E-10	2
mzspec:PXD003409:HUVEC_ne_stim_3b:scan:42946:KRREKTNK/2	MSTRG.6919.1	chr1	211391640	211426222	285	9188	4.571776683	0	1
mzspec:MSV000084172:YE_20180428_SK_HLA_A3201_3Ips_a50mio_R2_02:scan:23143:KSFAWDVHF/2	ENST00000489692	chr1	235329154	235329393	240	6535	4.402901007	3.22E-15	3
mzspec:PXD030601:F000805_1p_uPAC8_CMB-534_KRGEV_COFRADIC_fr_C9:scan:33239:[+46.0298]-M[Oxidation]DGEEK[+46.0298]TC[Carbamidomethyl]GGC[Carbamidomethyl]EGPDAM[Oxidation]YVK[+46.0298]LISSDGHEFIVK[+46.0298]R/3	ENST00000439303	chr10	10174230	10174577	348	51	-0.821762598	3.42E-06	3
mzspec:PXD006675:20160802_QEp2_SoDo_SA_LC12-13_PVe8-frac7:scan:27355:EEASAQQDTANELR/3	MSTRG.8863.6	chr10	14842285	14843894	1086	22389	4.124680838	0	1
mzspec:PXD006675:20160802_QEp2_SoDo_SA_LC12-13_MV4:scan:59745:MDEDVLHPEEPHHRLLLRFTDDT/4	ENST00000427063	chr10	29409618	29420510	117	25292	6.474681777	3.81E-07	1
mzspec:PXD010776:VL_0001683_HILIC15NM:scan:2671:MLEAGGSEAATARGR/2	ENST00000429940	chr10	42475639	42487055	501	7492	3.803597264	0	NA
mzspec:MSV000084787:YG20190108_AA_MEL_sel_Pat2_IFNy_01:scan:22031:LGDHFRDVFQKYQR/3	ENST00000371485	chr10	93496845	93500083	123	10375	5.533582288	0.009551727	1
mzspec:PXD000394:20120322_EXQ1_MiBa_SA_HCC1143_1_A:scan:6656:M[Oxidation]QM[Oxidation]TIEM[Oxidation]RTTR/3	MSTRG.11446.3	chr10	100987824	100987892	69	9433	6.016475253	1.67E-06	2
mzspec:PXD012593:ANAKIN_20160229_MK_CardioIPS_LFQ_fraction7:scan:136177:[Acetyl]MQIPGYC[Carbamidomethyl]Q[Deamidation]IR/1	ENST00000501079	chr11	10858338	10865321	75	7950	5.762051395	1.62E-07	NA
mzspec:PXD000394:20120619_EXQ6_MiBa_SA_HCT116_2_mHLA_2hr:scan:10160:MEVAGGAER/2	MSTRG.14033.26	chr11	46347559	46347594	36	3351	5.632107468	0	5
mzspec:PXD000394:20120726_EXQ1_MiBa_SA_SupB15-WT_mHLA-5:scan:33710:C[Trioxidation]LSPVFKLYK/2	MSTRG.14450.20	chr11	57672774	57672926	153	7779	5.027357454	0.000815211	4
mzspec:MSV000084172:M20160113_JGA_HLA_A0201_5e7ceq_oncolumn_biorep1_techrep2:scan:27963:VLPDQHLVTTV/2	MSTRG.14846.197	chr11	64245940	64246071	132	3645	4.416922038	3.33E-12	NA
mzspec:PXD006675:20160802_QEp2_SoDo_SA_LC12-13_Ao8:scan:37787:FSNDDEQDGNFEGFSMSSEK/3	ENST00000612462	chr11	74497188	74498084	897	3929	2.575696672	0	1
mzspec:PXD014381:OE05115:scan:9669:TC[Carbamidomethyl]GNKASAGHEATEK/2	ENST00000526036	chr11	74497266	74498084	819	3773	2.626153951	0	1
mzspec:MSV000084172:GG20170112_CRH_HLA_C1403_biorep1_techrep1:scan:12256:VFIHPAASY/2	ENST00000624931	chr11	83157197	83157667	471	10941	4.244026683	1.80E-07	4
mzspec:MSV000084172:YE_20180428_SK_HLA_A3201_3Ips_a50mio_R1_02:scan:13996:RQWGGRWRW/3	ENST00000263360	chr11	86244947	86245306	360	10176	4.440295553	0.771430113	NA
mzspec:PXD030601:F000737_1p_uPAC8_CMB-534_KRGEV_COFRADIC_fr_A4:scan:29174:[Acetyl]-PK[+46.0298]DANAAIATIK[+46.0298]TK[+46.0298]R/2	ENST00000530835	chr11	90283408	90283782	375	911	1.98622927	1.11E-16	5
mzspec:PXD000394:20121117_EXQ2_MiBa_SA_mHLA_Fib_1:scan:9319:RVHEVFRVGK/3	MSTRG.16256.7	chr11	108009041	108009148	108	20255	6.332638022	3.98E-13	5
mzspec:MSV000084172:GN20170718_SK_HLA_B1801_R2_01:scan:6059:EHTTPARTI/3	ENST00000546455	chr12	47079720	47216378	246	451	1.704748314	1.21E-11	1
mzspec:PXD000394:20120726_EXQ1_MiBa_SA_SupB15-WT_mHLA-5:scan:34510:GAASGPGSASDPGG/1	MSTRG.18711.1	chr12	52069947	52070087	141	7801	5.111859621	4.62E-06	1
mzspec:PXD006675:20160721_QEp2_SoDo_SA_LC12-13_RA3_160724194752:scan:15623:[Acetyl]LYC[Carbamidomethyl]C[Carbamidomethyl]VC[Carbamidomethyl]KR/2	MSTRG.20459.18	chr12	109085995	109086027	33	224	3.013751225	5.65E-06	NA
mzspec:MSV000084172:GN20171013_SK_HLA_A3401_R2_02:scan:8740:ELSPTSRFR/3	ENST00000635625	chr12	112446335	112450445	192	5261	4.409193337	0.791511031	5
mzspec:MSV000084172:GN20170722_SK_HLA_G0103_R1_02:scan:21054:RLLGHTPVLL/2	ENST00000343003	chr13	24270788	24270832	45	315	3.044522755	0.001647721	2
mzspec:PXD003408:HUVEC_ne_con_3b:scan:34421:[Acetyl]M[Oxidation]WRDFK/2	MSTRG.22270.8	chr13	44142489	44142518	30	333	3.505557697	0	1
mzspec:PXD000394:20120726_EXQ1_MiBa_SA_SupB15-WT_mHLA-4:scan:5299:AVTRTTPVK/2	ENST00000555846	chr14	55027413	55031911	108	8227	5.431657781	6.68E-12	4
mzspec:PXD006675:20160721_QEp2_SoDo_SA_LC12-13_RA8-frac5:scan:55366:MAAVVSATPGQGPVEC[Carbamidomethyl]STMGSTGYR/4	ENST00000336643	chr14	69398714	69398821	108	29944	6.723565314	8.71E-11	1
mzspec:PXD000394:20120726_EXQ1_MiBa_SA_SupB15-RT_mHLA-4:scan:31016:KLLDPVNLLGK/2	MSTRG.25939.79	chr14	75661379	75663126	81	1633	4.102337288	8.83E-05	5
mzspec:PXD030601:F000739_1p_uPAC8_CMB-534_KRGEV_COFRADIC_fr_A5:scan:30798:[Acetyl]-SDAAVDTSSEITTK[+46.0298]DLK[+46.0298]EK[+46.0298]K[+46.0298]EVVEEAENGRDAPAD/3	ENST00000556323	chr14	92026566	92026787	222	982	2.585526317	9.63E-08	NA
mzspec:PXD030601:F000803_1p_uPAC8_CMB-534_KRGEV_COFRADIC_fr_C8:scan:20921:[+46.0298]-EK[+46.0298]K[+46.0298]EVVEEAENGRDAPAD/2	ENST00000556323	chr14	92026617	92026787	171	258	1.509908705	9.41E-05	NA
mzspec:MSV000084172:GN20170503_SK_HLA_A2301_01:scan:11720:AYKQEAYSL/2	ENST00000558506	chr14	103335601	103335924	324	157312	7.283855147	0	4
mzspec:PXD014381:OE05116:scan:1493:TGEAVGFQPPR/3	ENST00000603633	chr14	106482608	106488857	120	2181	3.998659358	8.04E-09	1
mzspec:PXD035950:prenatal_cortex_87494:scan:24261:ESGSGSVAWPQEEEIVETNNM[Oxidation]R/2	ENST00000665894	chr15	30903919	30904658	240	10856	4.910446576	2.61E-08	1
mzspec:PXD006675:20160721_QEp2_SoDo_SA_LC12-13_LV8-frac2:scan:36102:MNAFPSTSC[Carbamidomethyl]WLPRR/3	ENST00000396444	chr15	50424573	50439025	99	5294	5.07782184	1.02E-13	1
mzspec:MSV000080527:C20150427_JGA_3uLof6uL_1e8ceq_HLA_A31_IP_rep2:scan:9081:SVKTHFSMR/3	ENST00000307897	chr15	66508849	66514009	66	5989	5.606637296	0.12478014	3
mzspec:MSV000084172:GN20170720_SK_HLA_B5501_R1_01:scan:12486:APRGEPLAGVSA/2	ENST00000567570	chr15	74890074	74890244	171	8803	5.039796595	0	3
mzspec:PXD000394:20120617_EXQ0_MiBa_SA_HCT116_1_mHLA_2hr:scan:5726:MEQQAQRPSP/2	ENST00000566433	chr16	50266584	50288087	180	8190	4.916324627	1.87E-14	4.5
mzspec:PXD006675:20170227_QEp2_SoDo_SA_LC12_ECfrac4:scan:68825:LPLDVQNPL/2	ENST00000394420	chr16	57186340	57204535	144	11561	5.484191641	1.41E-14	3
mzspec:PXD035950:NGN2_87926:scan:13617:[Acetyl]M[Oxidation]AM[Oxidation]KRHIQFLK/2	MSTRG.33231.11	chr17	2665404	2665451	48	4967	5.737982613	0.894666263	1
mzspec:PXD030601:F000739_1p_uPAC8_CMB-534_KRGEV_COFRADIC_fr_A5:scan:38377:[Acetyl]-FPSNWNEIVDSFDDM[Oxidation]NLSESLLR/2	ENST00000582213	chr17	7572835	7575402	447	363908	7.800710062	9.26E-10	3
mzspec:PXD006675:20160802_QEp2_SoDo_SA_LC12-13_SepA8-frac5:scan:52658:EGHIC[Carbamidomethyl]QSLESAKAGTR/4	ENST00000578757	chr17	16439055	16439603	117	181745	8.446798239	4.43E-09	1
mzspec:PXD000394:20120321_EXQ1_MiBa_SA_HCC1143_1:scan:9016:ASRTVMAVGR/2	MSTRG.34458.53	chr17	31094994	31095038	45	13461	6.799501701	2.16E-06	5
mzspec:MSV000084172:YE_20180531_SK_HLA_A2407_3IPs_a50mio_R2_01:scan:4738:RYQGRQYRL/3	MSTRG.36099.3	chr17	65100986	65101239	90	6607	5.394687606	8.60E-13	2.5
mzspec:PXD006675:20160721_QEp2_SoDo_SA_LC12-13_RV3-frac1:scan:30620:ELETYQAGGLC[Carbamidomethyl]C[Carbamidomethyl]ASLAHIFPK/4	ENST00000574411	chr18	3594131	3597187	219	5031	4.232914629	7.29E-06	1.5
mzspec:PXD000394:20120322_EXQ1_MiBa_SA_HCC1937_2_A:scan:25673:SETPIVQNL/1	ENST00000573177	chr18	3603672	3604013	342	2563	3.112735317	0	4
mzspec:PXD000394:20120726_EXQ1_MiBa_SA_SupB15-WT_mHLA-4:scan:3763:ATKTTTATATPK/2	ENST00000581635	chr18	9136841	9136939	99	9642	5.677376284	1.20E-14	4
mzspec:PXD006675:20160802_QEp2_SoDo_SA_LC12-13_SmoothP1acells-frac1_160913114949:scan:18157:IHIC[Carbamidomethyl]SGC[Carbamidomethyl]TGIK/3	ENST00000399121	chr18	34593463	34593513	51	513	3.407062696	0.000341482	2
mzspec:PXD000394:20121117_EXQ2_MiBa_SA_mHLA_Fib_2:scan:2523:RLHSGPVTK/2	MSTRG.37981.51	chr18	35290339	35291028	72	11508	6.172743903	2.51E-05	5
mzspec:PXD000394:20130504_EXQ3_MiBa_SA_Fib-2:scan:3894:MRKLRPAH/3	MSTRG.38954.3	chr18	75211345	75211371	27	3262	5.892871237	5.08E-05	5
mzspec:MSV000080527:C20150427_JGA_3uLof6uL_1e8ceq_HLA_A31_IP_rep2:scan:28407:KVLPWVLTR/2	ENST00000586847	chr18	80034566	80037271	156	4761	4.516969312	0.993672107	4
mzspec:PXD006675:20160721_QEp2_SoDo_SA_LC12-13_RA4-frac6:scan:22707:SGVNFVYC[Carbamidomethyl]SLVQRGYGTR/2	ENST00000592087	chr19	36489651	36490310	660	6811	3.4326667	0	1
mzspec:PXD000394:20120726_EXQ1_MiBa_SA_SupB15-WT_mHLA-4:scan:919:HVHGTQIHK/3	ENST00000700630	chr19	40365556	40365597	42	13450	6.867677063	0.177722456	3
mzspec:PXD006675:20170227_QEp2_SoDo_SA_LC12_ECfrac7:scan:84333:EKRKLPWIMAK/2	MSTRG.42292.4	chr19	56373184	56377180	507	15612	4.52589642	0	2
mzspec:PXD035950:NGN2_87925:scan:22248:TEQGPTGVTM[Oxidation]TSNPITWGQIK/3	MSTRG.42496.60	chr19	58312274	58314764	147	47638	6.879565745	2.00E-15	3
mzspec:PXD035950:prenatal_cortex_87492:scan:11204:[Acetyl]QVC[Carbamidomethyl]WYVM[Oxidation]SWFK/2	MSTRG.42662.8	chr2	5695119	5695163	45	5	-1.098592289	0.111111111	2
mzspec:PXD006675:20160721_QEp2_SoDo_SA_LC12-13_LA4-frac1:scan:16697:QVSTDC[Carbamidomethyl]WDGVSKR/3	ENST00000421976	chr2	30349955	30350284	330	422	1.344525185	6.03E-06	1
mzspec:PXD006675:20160721_QEp2_SoDo_SA_LC12-13_LV4:scan:64091:WLNLWMWK/2	ENST00000668952	chr2	39454304	39474602	138	10653	5.444955435	7.58E-10	2
mzspec:PXD035950:NGN2_87924:scan:8144:SEVLSQSSDSKSEAPDPTQK/3	MSTRG.45536.51	chr2	101839868	101891249	3141	265269	5.534815474	0	2.5
mzspec:PXD006675:20160802_QEp2_SoDo_SA_LC12-13_Ao4bis:scan:32759:VAGITDTYTHR/2	ENST00000451179	chr2	113235561	113263383	399	3175	3.172713815	0.004944964	3
mzspec:MSV000084172:GN20170630_SK_HLA_B4002_R1_01:scan:14705:QEIPVKNTL/2	ENST00000409606	chr2	135621534	135622689	111	802	3.07619082	0.990108832	2
mzspec:MSV000084172:GN20170503_SK_HLA_A2301_02:scan:19164:IFNPVSKNF/2	ENST00000589434	chr2	178523577	178538780	231	1486	2.960037871	1.98E-14	4
mzspec:PXD003406:HUVEC_cyt_con_1a_3:scan:39249:IAWRFWRIC[Carbamidomethyl]KYKWK/3	MSTRG.48472.70	chr2	178538953	178539285	333	2615	3.159489213	0	1
mzspec:PXD000394:20121117_EXQ2_MiBa_SA_mHLA_Fib_2:scan:31707:TFFDPVKEEDL/2	MSTRG.48206.1	chr2	202376869	202376934	66	6590	5.702266189	4.23E-07	4
mzspec:PXD006675:20160802_QEp2_SoDo_SA_LC12-13_MV4-frac3:scan:1575:RM[Oxidation]ESQDIRQIPKRSEPSSKGQPFPK/2	ENST00000415479	chr2	215718222	215719132	177	1352	3.131802887	0	1
mzspec:PXD006675:20160802_QEp2_SoDo_SA_LC12-13_Vcavainf8-frac3:scan:36116:RTGRVM[Oxidation]AFMNEEEK/2	MSTRG.51788.25	chr20	58515632	58515709	78	1351	3.950503874	2.62E-07	1
mzspec:PXD999956:20CPTAC_LUAD_AcK_BI_20190324_BD_f02:scan:4582:[TMT6plex]-AAGGARAAR/2	ENST00000433071	chr21	31559261	31560116	435	3302	3.125549912	0	NA
mzspec:PXD000394:20120322_EXQ1_MiBa_SA_HCC1937_1_A:scan:8545:APGKDRPPL/2	MSTRG.53432.3	chr21	46635594	46636932	207	10529	5.027782139	0.027803832	5
mzspec:PXD030601:F000747_1p_uPAC8_CMB-534_KRGEV_COFRADIC_fr_A8:scan:14486:[+46.0298]-M[Oxidation]K[+46.0298]EETK[+46.0298]EDAEEK[+46.0298]Q/2	ENST00000486575	chr22	20127011	20127052	42	0	-11.8493977	0	2.5
mzspec:PXD035950:NGN2_87925:scan:18785:M[Oxidation]IRQILSSGPEAR/2	MSTRG.55169.16	chr22	49883352	49883576	225	6378	4.44312175	2.01E-10	3
mzspec:PXD006675:20160802_QEp2_SoDo_SA_LC12-13_SmoothP1acells-frac5:scan:69456:M[Oxidation]AESGRREM[Oxidation]GPIDLER/2	MSTRG.56473.1	chr3	47282680	47282925	246	5628	4.228790189	0	1
mzspec:PXD006675:20160901_QEp2_SoDo_SA_LC12-13_AFcells-frac8:scan:83343:VTHLLGYLQSPNC[Carbamidomethyl]VPGVFLAEAAR/4	ENST00000295951	chr3	57757214	57757402	189	9218	4.985778658	7.47E-09	1.5
mzspec:PXD035950:NGN2_87927:scan:6939:[Acetyl]LAC[Carbamidomethyl]IC[Carbamidomethyl]C[Carbamidomethyl]PEAAAPR/2	MSTRG.58430.1	chr3	129976913	129977035	123	108	0.968560086	0.997824998	3
mzspec:MSV000084172:GN20170703_SK_HLA_A3001_R1_02:scan:9076:VVLASARNLK/3	ENST00000489213	chr3	138187492	138223439	231	23732	5.73077421	0.214386725	5
mzspec:MSV000084172:YE_20180517_SK_HLA_A1101_3Ips_a50mio_R1_02:scan:20339:SLQSPPLGFK/2	ENST00000471496	chr3	183447623	183452294	360	8963	4.31336854	0	2
mzspec:MSV000084442:YE_20180622_SK_HLA_GBM_H4512BT145_4IPs_50Mio_03:scan:13076:RINSFKMNW/2	ENST00000487475	chr3	184299289	184299905	168	20594	5.907403364	0.987292408	2
mzspec:PXD006675:20160802_QEp2_SoDo_SA_LC12-13_TV8-frac1:scan:15454:HM[Oxidation]GPREEKR/2	MSTRG.60472.11	chr4	1249576	1249809	234	3720	3.864770147	1.11E-15	1
mzspec:PXD999953:11CPTAC_UCEC_P_PNNL_20180222_B3S3_f09:scan:28636:[TMT6plex]-LS[Phospho]PEEQFLSRIHFLR/3	ENST00000670838	chr4	1250574	1251134	561	863	1.52930619	9.80E-09	1
mzspec:MSV000084172:YE_20180531_SK_HLA_B5802_3IPs_a50mio_R2_01:scan:21086:RSLFSIRQW/2	ENST00000602414	chr4	118279412	118279714	111	56063	7.323313427	1.44E-15	4.5
mzspec:PXD014381:OE05151:scan:9472:NPSGNGRSLFSIR/2	ENST00000602414	chr4	118279791	118279802	12	140	3.555348776	0.111111111	1
mzspec:MSV000084172:GN20171013_SK_HLA_A3401_R2_01:scan:25140:EAMEFLAVR/2	ENST00000508189	chr4	161386450	161386548	99	146	1.487099745	1.12E-08	4
mzspec:MSV000084442:G20141113_JGA_3rd_w632IP_HLA_dda_top12:scan:14384:KPMEVFQSSSL/2	ENST00000393766	chr4	165337803	165337844	42	17776	7.146547188	0.972596101	2
mzspec:PXD006675:20160802_QEp2_SoDo_SA_LC12-13_VCavaInf8-frac1_161014045453:scan:29405:[Acetyl]MDLHLRHRSFMGMYNR/2	ENST00000510268	chr4	173531316	173582717	150	5966	4.781808976	4.20E-10	NA
mzspec:MSV000080527:M20160108_JGA_HLA_A0301_5e8ceq_oncolumn_biorep1_techrep1:scan:28310:MTMSTILSK/2	ENST00000606459	chr5	8459952	8460062	111	7084	5.2546761	2.49E-12	4
mzspec:PXD035950:NGN2_87925:scan:19655:[Acetyl]M[Oxidation]HHGVHGDPRLR/3	MSTRG.65809.10	chr5	10250334	10250372	39	47924	8.212422346	0.961463267	1
mzspec:PXD006675:20160802_QEp2_SoDo_SA_LC12-13_PVe3-frac7:scan:20486:M[Oxidation]TYQDKYC[Carbamidomethyl]FWLDGAAHEHPPA/2	MSTRG.66720.46	chr5	43067078	43067167	90	2367	4.36818127	2.45E-11	1
mzspec:PXD000394:20120321_EXQ1_MiBa_SA_HCC1937_2:scan:3870:GPQRGHHAL/3	MSTRG.66602.6	chr5	43602794	43602826	33	2333	5.357015042	0.000129836	5
mzspec:PXD000394:20120617_EXQ0_MiBa_SA_HCT116_1_mHLA_2hr:scan:2720:RESKAAAVAA/2	MSTRG.67091.43	chr5	69369918	69370202	285	8851	4.534408846	0	3
mzspec:MSV000084172:GG20161104_CRH_HLA_C1402_BioRep2_inject2:scan:13788:HFHWTSQSF/2	ENST00000507823	chr5	175492148	175492201	54	8302	6.133879983	0.999323361	3
mzspec:PXD006675:20160802_QEp2_SoDo_SA_LC12-13_SepV4-frac7:scan:24794:DETSPADAVC[Carbamidomethyl]PGLGR/3	ENST00000443868	chr6	24403001	24405171	240	57446	6.576574022	0	1
mzspec:MSV000080527:M20160112_JGA_HLA_A0301_5e8ceq_oncolumn_biorep1_techrep2:scan:31246:ALAVIPIPK/2	ENST00000373731	chr6	36474882	36474986	105	3066	4.472781031	0.999323282	4
mzspec:MSV000084172:GN20171013_SK_HLA_A3401_R1_02:scan:7281:HVTDPSWGR/2	ENST00000265354	chr6	43171392	43171775	384	9656	4.323304509	3.91E-05	4.5
mzspec:PXD000394:20120619_EXQ6_MiBa_SA_HCT116_2_mHLA_2hr:scan:15917:FLKGSGDY/2	MSTRG.72496.33	chr6	63572681	63576531	135	263136	8.673763798	1.41E-14	4
mzspec:PXD030601:F000653_1p_uPAC8_CMB-548_KRGEV_COFRADIC_fr_A4:scan:39179:[Acetyl]-ASTGTAK[+46.0298]AVGK[+46.0298]VIPELNGK[+46.0298]L/2	ENST00000402643	chr6	166064725	166065102	378	1583	2.530795216	8.24E-10	NA
mzspec:MSV000084172:GN20170718_SK_HLA_B1801_R1_02:scan:16022:ETDQDNIQKQF/2	ENST00000407916	chr7	54937290	54937937	648	32	-1.90953938	0.010340674	1
mzspec:PXD006675:20160901_QEp2_SoDo_SA_LC12-13_AFcells-frac3:scan:21919:[Acetyl]C[Carbamidomethyl]C[Carbamidomethyl]KEELSIVHR/3	MSTRG.77975.81	chr7	90479229	90479270	42	294	3.044522778	0.001647721	1
mzspec:MSV000084172:YE_20180519_SK_HLA_A0205_3IPs_a50mio_R1_01:scan:15374:QSFPEHMANV/2	MSTRG.78358.14	chr7	101310542	101310916	375	28326	5.423221656	0	2.5
mzspec:PXD000394:20120726_EXQ1_MiBa_SA_SupB15-WT_mHLA-4:scan:28819:MTFPATWTGAK/2	ENST00000310396	chr7	120989573	120989608	36	473	3.67418895	0.000129836	4
mzspec:MSV000082644:BL20160823_FM_Medullo_Phosphoproteome_Plex04_FxnA:scan:20852:[TMT6plex]-TELASS[Phospho]GGGSPAGDGEEGLGDER/2	MSTRG.79824.112	chr7	150407612	150408223	612	4365	3.063253497	0	2
mzspec:PXD003410:HUVEC_sn_con_2a:scan:20401:DLRPRLAERPELVSR/3	MSTRG.79908.5	chr7	151232819	151232908	90	4342	4.974892992	4.88E-15	1
mzspec:PXD000394:20130504_EXQ3_MiBa_SA_Fib-2:scan:26208:KMAPSAMALLR/3	ENST00000685322	chr7	151233233	151233289	57	7686	6.002716805	8.60E-10	5
mzspec:MSV000084172:YE_20180507_SK_HLA_A1102_3Ips_a50mio_R1_01:scan:20138:SISVPLSMK/2	ENST00000411526	chr7	154928530	154928589	60	623	3.438814406	0.003724569	4
mzspec:PXD000394:20120515_EXQ3_MiBa_SA_HCT116_mHLA-1:scan:10965:AEAGSGWRA/2	MSTRG.80348.12	chr8	6708525	6708587	63	3912	5.227281619	4.11E-09	4
mzspec:PXD014381:OE05141:scan:5087:TVPLYSGPLTSR/2	ENST00000518942	chr8	51899468	51899518	51	314	2.91617996	0.660876748	1
mzspec:MSV000084172:YE_20180510_SK_HLA_A2601_3Ips_a50mio_R2_02:scan:17304:ETFTASGKYGMY/2	ENST00000519728	chr8	55880066	55941900	84	10715	5.947195407	0.002966415	4
mzspec:PXD000394:20120726_EXQ1_MiBa_SA_SupB15-WT_mHLA-4:scan:16511:MQMNHIQALGK/2	ENST00000625445	chr9	37086727	37086870	144	30757	6.462671882	0	5
mzspec:PXD035950:NGN2_87927:scan:3252:[Acetyl]M[Oxidation]LPTYSK/2	MSTRG.86558.14	chr9	89350670	89350771	102	538	2.761498221	0.99983698	1
mzspec:MSV000084172:YE_20180724_SK_HLA_B4501_R2_01:scan:6664:AEASPGGAVA/1	MSTRG.87618.12	chr9	120843281	120845029	192	2834	3.790561372	0.000400333	4
mzspec:MSV000084172:MS20160409_CRH_HLA_B_2705_BioRep1_TechRep1:scan:22902:MRNHLLLLFK/3	ENST00000379251	chrX	23783278	23783367	90	179001	8.69394929	1.67E-10	3
mzspec:PXD000394:20120322_EXQ1_MiBa_SA_HCC1143_1_A:scan:6704:RSM[Oxidation]SPLTKVQK/3	ENST00000654196	chrX	73944354	73944455	102	36783	6.986430539	0	4
mzspec:PXD006675:20160802_QEp2_SoDo_SA_LC12-13_SepA3-frac4:scan:36160:MVLC[Carbamidomethyl]SAMFSFDSNHYTAEK/3	ENST00000441399	chrX	132218781	132429825	162	1051	2.968513419	5.43E-10	1
mzspec:PXD000394:20120726_EXQ1_MiBa_SA_SupB15-WT_mHLA-5:scan:9433:AQHSIFADK/2	MSTRG.1720.5	chr1	31919563	31938010	120	59683	7.307923049	0.005649819	4
mzspec:PXD035950:NGN2_87925:scan:8288:[Acetyl]RSVC[Carbamidomethyl]QC[Carbamidomethyl]QWNLR/2	MSTRG.1895.17	chr1	37984740	37987577	45	2550	5.135798476	0.996574513	1
mzspec:MSV000080527:M20151015_HLA_A3301_150millionceq_biorep2_techrep1:scan:21006:ALFSKLASA/2	ENST00000369535	chr1	114707535	114707582	48	219	2.616483464	0.018758432	4
mzspec:PXD000394:20120617_EXQ0_MiBa_SA_HCT116_1_mHLA_2hr:scan:19854:MEVASVAAY/2	MSTRG.6644.12	chr1	204411487	204411642	156	57323	7.005213501	0	2.5
mzspec:PXD006675:20160802_QEp2_SoDo_SA_LC12-13_PV4:scan:49298:QGFSSRNPTDNLNLNL/4	ENST00000366472	chr1	248825093	248825269	177	17782	5.70840455	0	1
mzspec:PXD003411:HUVEC_sn_stim_3b:scan:13166:NRRM[Oxidation]EWQREEK/3	ENST00000434919	chr10	10784606	10786655	75	355	2.653242246	3.10E-05	1
mzspec:PXD006675:20160721_QEp2_SoDo_SA_LC12-13_RA4-frac1:scan:52876:FSPQELTGEGMGQDPSLC[Carbamidomethyl]K/4	ENST00000545688	chr11	62854894	62855216	129	35281	6.709899742	1.39E-11	1
mzspec:PXD035950:prenatal_cortex_87493:scan:12715:M[Oxidation]AVAM[Oxidation]VK/2	MSTRG.14714.3	chr11	64914134	64917127	426	9335	4.185699009	0.999482704	2
mzspec:MSV000084172:YE_20180517_SK_HLA_A1101_3Ips_a50mio_R2_01:scan:14037:SVQPPPPEFK/2	MSTRG.17253.33	chr12	6448678	6451523	135	3748	4.42231518	0.616831912	3
mzspec:PXD010776:VL_0001709_HILIC13NM:scan:8848:MPTTSTTSTRF/2	ENST00000609803	chr12	45727911	45727919	9	0	-10.30895266	0	NA
mzspec:PXD000394:20120726_EXQ1_MiBa_SA_SupB15-WT_mHLA-5:scan:7345:SAGPGWTGRK/2	MSTRG.18526.28	chr12	48105816	48105992	177	3908	4.193243595	0	4.5
mzspec:PXD000394:20120726_EXQ1_MiBa_SA_SupB15-RT_mHLA-5:scan:17035:VLQAHTFLK/2	MSTRG.19150.64	chr12	57822966	57823190	225	1584	3.050220522	0.000123202	5
mzspec:MSV000084172:GG20170301_CRH_HLA_C0303_150mlnIP_rep1_01:scan:10360:FGYSRHTPF/2	ENST00000398073	chr12	57823106	57823222	117	1563	3.690800748	9.47E-06	4
mzspec:MSV000084172:YE_20180507_SK_HLA_A1102_3Ips_a50mio_R2_01:scan:17921:SSFLPPFRK/2	ENST00000551421	chr12	57931610	57935902	192	20127	5.750934398	0	4
mzspec:PXD006675:20160802_QEp2_SoDo_SA_LC12-13_SepV3:scan:53677:PIKFLATIQETYHYHMI/4	ENST00000052754	chr12	91182865	91182936	72	1625	4.215209326	8.17E-05	1
mzspec:PXD035950:prenatal_cortex_87493:scan:20163:ATDGM[Oxidation]GEGKTAGLGASDC[Carbamidomethyl]GRAGR/2	MSTRG.24973.42	chr14	47675141	47675260	120	432	2.379546366	1.55E-08	1.5
mzspec:PXD012593:ANAKIN_20160229_MK_CardioIPS_LFQ_fraction1:scan:26944:QDVSLSTSSSQ/2	ENST00000268124	chr15	89333821	89333892	72	12529	6.257747414	6.14E-08	1
mzspec:PXD006675:20160802_QEp2_SoDo_SA_LC12-13_LH4-frac2:scan:19936:SARVM[Oxidation]GWTDR/2	MSTRG.29987.6	chr16	689834	689917	84	2727	4.578752909	1.91E-10	2
mzspec:PXD035950:prenatal_cortex_87494:scan:26827:SAAASNLSGLSLQEAQQILNVSK/3	MSTRG.30242.40	chr16	4340319	4341532	318	104061	6.889293451	0	2
mzspec:PXD999953:02CPTAC_UCEC_P_PNNL_20170922_B1S2_f01:scan:19033:[TMT6plex]-DAPLK[TMT6plex]DGT[Phospho]PEPK[TMT6plex]/3	ENST00000619363	chr16	53044000	53044158	159	556	2.350476561	9.58E-10	3.5
mzspec:PXD035950:NGN2_87925:scan:26488:MDTASPSSVATSLTGDPVWLSSR/3	MSTRG.32721.19	chr16	84486646	84486765	120	823	3.024076868	0.999998101	1
mzspec:MSV000084172:GN20171021_SK_HLA_B1503_R1_01:scan:23197:FKIGTLEQY/2	ENST00000571806	chr17	2335592	2336371	180	6898	4.744642246	0.999999816	3.5
mzspec:PXD030601:F000748_2p_uPAC7_CMB-542_KRGEV_COFRADIC_fr_A8:scan:25386:[Acetyl]-ADDAGAAGGPGGPGGPEM[Oxidation]GNRGGFRGGF/3	ENST00000458332	chr17	19446586	19446852	267	5132	4.054614375	0.001614836	2.5
mzspec:PXD006675:20160321_QEp4_SoDo_SA_test_SV1:scan:17611:HVGFRTR/2	MSTRG.34279.28	chr17	27879056	27879106	51	264	2.742736138	4.48E-06	2
mzspec:PXD000394:20120321_EXQ1_MiBa_SA_HCC1143_2:scan:10034:RVISVVSHAPR/3	MSTRG.34370.2	chr17	29567793	29568002	210	3485	3.90772811	2.55E-15	4
mzspec:MSV000084442:YE_20180622_SK_HLA_GBM_H4198BT187_6IPs_40Mio_01:scan:23436:LMNFNKLSY/2	ENST00000635956	chr17	40818126	40818242	117	14228	5.899405494	0.000285678	4.5
mzspec:PXD035950:NGN2_87927:scan:21148:[Acetyl]M[Oxidation]AEGPTTAANPEHRDR/2	MSTRG.35096.1	chr17	42798122	42798547	126	11060	5.573420666	0.999998704	1
mzspec:PXD003407:HUVEC_cyt_stim_1b_3:scan:54423:RC[Carbamidomethyl]RRRC[Carbamidomethyl]C[Carbamidomethyl]RRRPR/3	MSTRG.35185.34	chr17	44123500	44123637	138	11392	5.512025246	1.41E-14	1
mzspec:MSV000084172:YE_20180517_SK_HLA_A1101_3Ips_a50mio_R2_01:scan:20771:AILLPQPPK/2	MSTRG.35214.16	chr17	44181635	44186677	360	4720	3.672072357	3.04E-07	5
mzspec:MSV000084172:GN20170722_SK_HLA_G0101_R2_01:scan:28195:PDSPARGDSQPFHIC[Cysteinyl]GEDLAHC[Cysteinyl]SDC[Cysteinyl]LP/3	ENST00000592524	chr17	44805678	44830203	378	16448	4.871677267	1.88E-09	1
mzspec:PXD006675:20160802_QEp2_SoDo_SA_LC12-13_SepV3:scan:49902:GGSSLTGLNFTFC[Carbamidomethyl]SPWMR/3	ENST00000434703	chr17	72076616	72083960	294	373	1.336611209	7.58E-14	1
mzspec:PXD006675:20160502_QEp4_SoDo_SA_LC12_RAsingle:scan:32636:RGGSLTGLNFTFC[Carbamidomethyl]SPWMR/3	ENST00000533996	chr17	72076616	72083960	291	373	1.346867709	7.58E-14	1
mzspec:PXD000394:20120322_EXQ1_MiBa_SA_HCC1143_1_A:scan:8216:RTRTLSSAELR/3	ENST00000689119	chr18	39751325	39800161	129	2271	3.96677547	5.96E-08	5
mzspec:MSV000084172:GN20171012_SK_HLA_B0704_R2_02:scan:5173:TPAGQRRAL/2	ENST00000302850	chr19	7293920	7294006	87	5545	5.253356088	3.42E-06	2.5
mzspec:PXD035950:prenatal_cortex_87493:scan:12095:GREDGELEEGELEDDGAEETQDTSGGPER/3	MSTRG.41794.37	chr19	47085401	47112161	582	50563	5.563117205	0	2
mzspec:PXD000394:20120726_EXQ1_MiBa_SA_SupB15-WT_mHLA-5:scan:23702:SVFQSTWIKR/2	MSTRG.42342.167	chr19	52095665	52095724	60	2635	4.880906225	2.85E-06	4.5
mzspec:MSV000084172:GN20170720_SK_HLA_A3002_R1_01:scan:10028:RQRSSSLSTFRY/3	ENST00000409207	chr2	46909171	46941723	159	2595	3.891049921	1.87E-09	4.5
mzspec:PXD014381:OE05116:scan:22404:LSWQSRENKLVFGIPK/3	ENST00000651711	chr2	76691287	76692426	252	16	-1.658221827	0.003403953	1
mzspec:PXD035950:adult_cortex_85870:scan:5841:INDLGIEENLK/2	MSTRG.44988.17	chr2	86161972	86195382	867	196218	6.520554877	0	1.5
mzspec:MSV000084172:YE_20180516_SK_HLA_A3402_3Ips_a50mio_R2_01:scan:17009:MTRWSWSPR/3	ENST00000379772	chr20	3755595	3760132	207	12688	5.214305447	0.977899395	4
mzspec:PXD035950:prenatal_cortex_87494:scan:17936:NDDIPEQDSLGLSNLQK/2	MSTRG.49955.1	chr20	10420546	10420692	147	42069	6.755246111	2.89E-10	3.5
mzspec:PXD035950:NGN2_87927:scan:19497:SSPVFQIPK/2	MSTRG.49955.14	chr20	10420546	10420737	192	56929	6.790677075	7.66E-09	4
mzspec:PXD006675:20160802_QEp2_SoDo_SA_LC12-13_SmoothP1acells-frac1_160913114949:scan:51196:EEKQEVAAEAQEGPR/3	ENST00000476365	chr20	32189202	32190191	990	9517	3.361742308	0	2
mzspec:PXD006675:20160721_QEp2_SoDo_SA_LC12-13_RA8-frac2:scan:64046:[Acetyl]M[Oxidation]GLDTNTHPADFKSLRLR/3	ENST00000374372	chr20	35437925	35438122	198	3702	4.026973778	0	1
mzspec:PXD006675:20160721_QEp2_SoDo_SA_LC12-13_RV4-frac5:scan:31933:GHLTC[Carbamidomethyl]FESQFPDTENK/3	ENST00000414142	chr20	38426436	38434513	237	21980	5.62844038	8.93E-12	1
mzspec:MSV000084172:GN20171021_SK_HLA_B3801_R2_02:scan:18787:YHAGVSELL/2	ENST00000498789	chr21	37261920	37267300	81	13132	6.18697042	2.62E-07	5
mzspec:PXD006675:20160721_QEp2_SoDo_SA_LC12-13_LA4-frac3:scan:28111:ATAASPSTDFPRR/3	ENST00000399133	chr22	21000771	21002150	318	19067	5.192275282	0	1
mzspec:PXD006675:20160802_QEp2_SoDo_SA_LC12-13_MV4-frac4:scan:17885:C[Carbamidomethyl]C[Carbamidomethyl]WSWIPLLDFGGDEKK/2	ENST00000468533	chr3	100110026	100114270	222	377	1.628180359	8.32E-09	1
mzspec:PXD006675:20160321_QEp4_SoDo_SA_test_RV_Fraaction3:scan:12715:C[Carbamidomethyl]LGSEGSC[Carbamidomethyl]LR/3	ENST00000264235	chr3	120094031	120094189	159	12059	5.427274643	4.38E-06	2
mzspec:MSV000084172:YE_20180512_SK_HLA_A0211_3Ips_a50mio_R2_02:scan:22643:MLARLVWNA/2	ENST00000510078	chr3	129399143	129399184	42	6	-0.847281194	0.259259259	1
mzspec:PXD006675:20160425_QEp4_SoDo_SA_LC12_RA-test100min450-74maxAddGradient-2:scan:58844:TLLDGHDWAGESESGGPR/3	ENST00000429544	chr3	129439766	129440011	246	10918	4.891448844	2.98E-07	1
mzspec:MSV000084172:AC20171011_Broad_HLA_G0104_R1_Rep02:scan:9431:RHPTQM[Oxidation]IFL/2	MSTRG.64947.6	chr4	173364157	173369592	201	3408	3.929188298	6.35E-05	4
mzspec:MSV000084172:YE_20180430_SK_HLA_A6601_3Ips_a50mio_R1_02:scan:7639:TTLDSPTAGR/2	ENST00000265069	chr5	32420081	32444624	126	6331	5.015543878	0.999352206	4
mzspec:MSV000084172:GG20161008_CRH_HLAC_1601_biorep2_techrep2:scan:8940:RQTGLSRLY/3	ENST00000513560	chr5	43575896	43602814	177	25781	6.079855625	6.88E-12	5
mzspec:MSV000084442:YE_20180622_SK_HLA_GBM_H4198BT187_6IPs_40Mio_02:scan:25235:AMMKSMTVPF/2	ENST00000512561	chr5	69355906	69355944	39	9202	6.562226784	0.241308066	4
mzspec:MSV000084787:YG20190108_AA_MEL_sel_Pat2_IFNy_02:scan:46601:IRFPSADSGPRTPVKASVFRFLPPSSVALPSVGAPR/4	ENST00000261798	chr5	149550954	149551136	183	41235	6.516168828	2.68E-07	NA
mzspec:PXD000394:20120726_EXQ1_MiBa_SA_SupB15-RT_mHLA-1:scan:20668:ILYQGVYIKK/2	MSTRG.70410.6	chr6	6007023	6007106	84	156	1.717652138	9.31E-07	5
mzspec:PXD006675:20160802_QEp2_SoDo_SA_LC12-13_SepV8-frac6:scan:29423:SNAITAGAAESLSR/2	ENST00000244763	chr6	7313117	7313197	81	57769	7.668370714	4.01E-08	3
mzspec:PXD000394:20130504_EXQ3_MiBa_SA_Fib-2:scan:19055:RVKMWVMGK/3	MSTRG.70928.9	chr6	24719330	24719554	225	13809	5.215587726	0	2
mzspec:PXD006675:20160901_QEp2_SoDo_SA_LC12-13_PV8-frac5:scan:59485:MILLGSSVSSR/2	ENST00000378119	chr6	24719330	24719554	225	13809	5.215587726	0	1.5
mzspec:PXD006675:20160802_QEp2_SoDo_SA_LC12-13_LH4-frac8:scan:51261:ERPQREHPYEEIHSR/3	MSTRG.70979.9	chr6	25081862	25093612	447	1513	2.317903474	0	1
mzspec:PXD003413:NHDF_cyt_stim_1a_4:scan:66803:[Acetyl]KEETLNTSEHQK/2	MSTRG.71750.4	chr6	36363206	36363277	72	644	3.289645051	1.10E-06	1
mzspec:PXD035950:NGN2_87927:scan:22986:[Acetyl]PRQSSTMTSSM[Oxidation]LWPN/2	ENST00000306764	chr6	46246754	46246804	51	672	3.677045145	0.660876748	1
mzspec:PXD030601:F000700_2p_uPAC7_CMB-542_KRGEV_COFRADIC_fr_B12:scan:10035:[Acetyl]-M[Oxidation]ASAASSSSLE/2	ENST00000403258	chr6	88275924	88276364	441	6669	3.814792631	0	2
mzspec:PXD006675:20160802_QEp2_SoDo_SA_LC12-13_SmoothP1acells-frac3:scan:25135:ENC[Carbamidomethyl]IWSAETLK/3	MSTRG.76498.1	chr7	32887968	32888090	123	1044	3.237242798	2.25E-10	1
mzspec:PXD006675:20160721_QEp2_SoDo_SA_LC12-13_RA4-frac2:scan:37325:C[Carbamidomethyl]C[Carbamidomethyl]SQDNLPLMIFK/2	MSTRG.76685.71	chr7	43648611	43729464	264	63738	6.585199397	0.000572489	1
mzspec:PXD006675:20160802_QEp2_SoDo_SA_LC12-13_Vcavainf8-frac8:scan:20273:VELLC[Carbamidomethyl]HM[Oxidation]RR/2	MSTRG.77857.57	chr7	84648649	84661875	42	285	3.013432202	1.69E-05	3
mzspec:PXD006675:20160802_QEp2_SoDo_SA_LC12-13_SepV3-frac7:scan:40884:LQEGQHMPEKDEFQLDR/4	ENST00000337673	chr7	99500056	99500166	111	15440	6.033798917	6.11E-15	1
mzspec:MSV000084172:GN20170630_SK_HLA_B4002_R2_01:scan:23456:VEAGDAIAL/1	ENST00000413744	chr7	113117399	113117578	180	29906	6.211469849	4.50E-10	2
mzspec:PXD000394:20120726_EXQ1_MiBa_SA_SupB15-RT_mHLA-4:scan:11100:AVLSVRKAGLK/2	MSTRG.79323.26	chr7	135166342	135166521	180	7370	4.810828437	0	5
mzspec:PXD000394:20130504_EXQ3_MiBa_SA_Fib-1:scan:4762:RSAS[Phospho]SATQVHK/3	MSTRG.80750.32	chr8	17245236	17246782	120	18527	6.138104958	5.99E-09	3
mzspec:PXD006675:20160802_QEp2_SoDo_SA_LC12-13_Vcavainf3-frac1:scan:63674:VNWFPASENLVFHGVK/3	ENST00000396930	chr8	42049008	42049085	78	3108	4.783638206	3.99E-05	1.5
mzspec:PXD006675:20160802_QEp2_SoDo_SA_LC12-13_SmoothP1acells-frac7:scan:85730:ISYYLNFGNC[Carbamidomethyl]PPPTLR/2	MSTRG.83664.5	chr8	121640869	121640952	84	779	3.325806664	9.23E-05	2
mzspec:PXD006675:20160802_QEp2_SoDo_SA_LC12-13_PVe3-frac6:scan:53500:EFLAEFMSTYVMMEPT/3	ENST00000539936	chr9	43110014	43125905	894	39	-2.033529276	2.86E-06	1
mzspec:PXD006675:20160802_QEp2_SoDo_SA_LC12-13_SepA4-frac2:scan:49148:ESSMEDKGRDLQAKEC[Carbamidomethyl]QR/2	MSTRG.85901.6	chr9	68972452	68975839	198	23681	5.88277358	3.39E-10	1
mzspec:PXD006675:20160802_QEp2_SoDo_SA_LC12-13_KFcells-frac1:scan:69943:QLAPC[Carbamidomethyl]RMGHGILNMRQIADQLPWVLLMTQESFA/5	ENST00000317552	chrX	10567550	10620340	105	10347	5.68910385	1.11E-12	1
mzspec:PXD035950:NGN2_87924:scan:16984:AIEQADLLQEDAKEAETPR/3	ENST00000672987	chrX	15827325	15854813	609	93377	6.131194363	1.73E-09	3
mzspec:MSV000084172:GN20170720_SK_HLA_A3002_R1_01:scan:32264:MVPRAGLWEAALY/2	ENST00000472571	chrX	55159125	55161176	144	3504	4.29045947	0.000859483	3
mzspec:MSV000084172:YY_20180830_SK_HLA_B1510_200Mio_02:scan:11078:HHGQPGVGI/2	ENST00000624210	chrX	63724632	63724673	42	911	4.175485677	0.034654835	4
mzspec:PXD006675:20160721_QEp2_SoDo_SA_LC12-13_LV3-frac8:scan:62640:M[Oxidation]ELLEVFRVRLGGEGR/2	ENST00000638795	chrX	70434980	70435063	84	156	1.717652138	4.23E-07	1
mzspec:PXD006675:20160804_QEp2_SoDo_SA_LC12-13_RV8-boxCar2:scan:19946:FFC[Carbamidomethyl]WAAAPSASWR/3	ENST00000305963	chrX	135973624	135973947	324	24040	5.405343166	7.74E-13	1
